# Multiple losses of ecdysone receptor genes in nematodes: an alternative evolutionary scenario of molting regulation

**DOI:** 10.1101/2025.01.27.634690

**Authors:** Shumpei Yamakawa, Lisa-Marie Barf, Andreas Hejnol

## Abstract

Molting is a hallmark feature of ecdysozoans, including arthropods, tardigrades, and nematodes. Ecdysone hormones play a crucial role in regulating the molting process of different ecdysozoan taxa. Interestingly, despite this highly conserved function of ecdysone, the model nematode *Caenorhabditis elegans* has lost the ecdysone receptor (ECR) genes and their molting appears to be ecdysone-independent. The loss of *ecr* has only been reported in *Caenorhabditis* within ecdysozoans, and the evolutionary background behind this loss has remained enigmatic. Here, we show that loss of *ecr* is not exceptional in *Caenorhabditis*, but has occurred at least three times in Rhabditina and Tylenchina nematodes. Our genome-wide analysis of 160 nematode species revealed multiple losses of *ecr* and its typical heterodimer partner *usp* during nematode evolution. Furthermore, using transcriptomic, pharmacological, and *in silico/ in vivo* protein interaction analyses, we identified two factors that potentially underlie and buffer the loss of ECR gene/function: (1) molting regulation by an alternative nuclear receptor HR3 (NHR-23) and (2) a lineage-specific expansion of nuclear receptors in the *ecr-*deficient taxa. Taken together, this study shows how key regulators of ecdysozoan molting can be altered during evolution. We propose a novel scenario for the evolution of molting regulation in nematodes.
