## Supplementary table for "Multiple losses of ecdysone receptor genes in nematodes: an alternative evolutionary scenario of molting regulation": busco_score

Acanthocheilonema_viteae	PRJEB1697	88.3	90.5
Acrobeloides_nanus	PRJEB26554	81.2	80.4
Allodiplogaster_sudhausi	PRJEB48369	89.7	87.5
Ancylostoma_caninum	PRJNA72585	71.5	84.3
Ancylostoma_ceylanicum	PRJNA231479	92.6	90.1
Ancylostoma_duodenale	PRJNA72581	47.8	62.9
Angiostrongylus_cantonensis	PRJNA350391	67.4	83.6
Angiostrongylus_costaricensis	PRJEB494	77.9	83.1
Angiostrongylus_vasorum	PRJNA663250	68.8	81.9
Anisakis_simplex	PRJEB496	67	63.9
Aphelenchoides_besseyi	PRJNA834627	73.4	75.8
Aphelenchoides_besseyi	PRJNA834627	75.2	78
Aphelenchoides_besseyi	PRJNA834627	78.5	79.4
Aphelenchoides_besseyi	PRJNA834627	71.9	75.8
Aphelenchoides_bicaudatus	PRJNA834627	72.1	73.7
Aphelenchoides_fujianensis	PRJNA834627	62.2	72.8
Ascaris_lumbricoides	PRJEB4950	84.1	82.5
Ascaris_suum	PRJNA62057	78.4	89.5
Auanema_sp._JU1783	PRJEB51845	88	86.8
Bradynema_listronoti	PRJNA842945	61.8	63.9
Brugia_malayi	PRJNA10729	98.9	96.8
Brugia_pahangi	PRJEB497	89.8	89.7
Brugia_timori	PRJEB4663	57.3	53.3
Bunonema_rgd898	PRJNA655932	30.4	36.7
Bursaphelenchus_okinawaensis	PRJEB40023	82.3	79.2
Bursaphelenchus_xylophilus	PRJEB40022	83	77.7
Caenorhabditis_angaria	PRJNA51225	63.4	77.7
Caenorhabditis_auriculariae	PRJEB40642	90.9	90
Caenorhabditis_becei	PRJEB28243	96.8	97.6
Caenorhabditis_bovis	PRJEB34497	94.5	94.2
Caenorhabditis_brenneri	PRJNA20035	95.9	96.6
Caenorhabditis_briggsae	PRJNA10731	98.7	97.7
Caenorhabditis_elegans	PRJNA13758	99.7	98.6
Caenorhabditis_inopinata	PRJDB5687	98	96.6
Caenorhabditis_japonica	PRJNA12591	89.7	92.4
Caenorhabditis_latens	PRJNA248912	89.4	97
Caenorhabditis_nigoni	PRJNA384657	96.4	98.6
Caenorhabditis_panamensis	PRJEB28259	96.7	97.3
Caenorhabditis_parvicauda	PRJEB12595	89.7	89.5
Caenorhabditis_quiockensis	PRJEB11354	95.6	95.9
Caenorhabditis_remanei	PRJNA577507	91.8	97.8
Caenorhabditis_sinica	PRJNA194557	91.5	93.9
Caenorhabditis_sulstoni	PRJEB12601	95	97.9
Caenorhabditis_tribulationis	PRJEB12608	97.9	97.7
Caenorhabditis_tropicalis	PRJNA53597	90.3	97
Caenorhabditis_uteleia	PRJEB12600	95.9	96
Caenorhabditis_waitukubuli	PRJEB12602	92.8	92.5
Caenorhabditis_zanzibari	PRJEB12596	98.5	98.2
Cercopithifilaria_johnstoni	PRJEB47283	95.9	94.4
Cylicocyclus_nassatus	PRJEB63274	89.8	90.1
Cylicostephanus_goldi	PRJEB498	11.1	12.2
Dictyocaulus_viviparus	PRJNA72587	72.6	82.4
Diplogasteroides_magnus	PRJNA655932	81.4	79.6
Diploscapter_coronatus	PRJDB3143	94.4	91.5
Diploscapter_pachys	PRJNA280107	87.4	90.6
Dirofilaria_immitis	PRJNA723804	79.4	76.8
Ditylenchus_destructor	PRJNA800207	76.9	77.3
Ditylenchus_dipsaci	PRJNA498219	58.5	54.7
Dracunculus_medinensis	PRJEB500	81.1	85.6
Elaeophora_elaphi	PRJEB502	87.5	87.3
Enoplolaimus_lenunculus	PRJNA953805	72.7	63.6
Enterobius_vermicularis	PRJEB503	83.6	79.4
Epsilonema_sp._ZAB3_2	PRJNA953805	75.4	71.1
Globodera_pallida	PRJNA764088	60.7	54.7
Globodera_rostochiensis	PRJNA695196	71	41.2
Globodera_rostochiensis	PRJNA695196	70.1	59.3
Gongylonema_pulchrum	PRJEB505	31.8	31.9
Haemonchus_contortus	PRJEB506	94.3	86.6
Haemonchus_placei	PRJEB509	75.5	79
Halicephalobus_mephisto	PRJNA528747	73.8	81.4
Halicephalobus_sp._NKZ332	PRJNA555616	79.9	82
Heligmosomoides_polygyrus	PRJEB15396	87.7	87.1
Heterodera_glycines	PRJNA381081	65.5	55.2
Heterodera_schachtii	PRJNA522950	72.9	57.2
Heterorhabditis_bacteriophora	PRJNA13977	31.4	87.1
Koerneria_luziae	PRJNA655932	23.8	24.6
Levipalatum_texanum	PRJNA655932	78.8	78.8
Linhomoeus_sp._GSCO2_2	PRJNA953805	62	59
Litomosoides_sigmodontis	PRJEB3075	90.4	91.6
Loa_loa	PRJNA246086	94.7	97.5
Meloidogyne_arenaria	PRJEB8714	76.5	65.1
Meloidogyne_arenaria	PRJNA340324	54.9	55.7
Meloidogyne_arenaria	PRJNA438575	74.4	57.9
Meloidogyne_chitwoodi	PRJNA666745	45.9	57.8
Meloidogyne_enterolobii	PRJEB36431	74.5	59.4
Meloidogyne_enterolobii	PRJNA340324	54.1	49.7
Meloidogyne_floridensis	PRJNA340324	46.5	49.9
Meloidogyne_graminicola	PRJNA411966	58.9	40.7
Meloidogyne_hapla	PRJNA29083	59.8	60.1
Meloidogyne_incognita	PRJEB8714	75.4	61.8
Meloidogyne_incognita	PRJNA340324	54.4	52.6
Meloidogyne_javanica	PRJEB8714	75.5	61.1
Meloidogyne_javanica	PRJNA340324	57.8	57.7
Mesodorylaimus_sp._YZB2_4	PRJNA953805	83	78.3
Mesorhabditis_belari	PRJEB61636	87	79.7
Mesorhabditis_spiculigera	PRJEB59059	86.3	80.6
Micoletzkya_japonica	PRJEB27334	90.1	86.6
Microlaimidae_sp._YZB2_3	PRJNA953805	34.1	26.9
Necator_americanus	PRJNA1007425	92.1	87.9
Nippostrongylus_brasiliensis	PRJNA994163	93.9	90
Oesophagostomum_dentatum	PRJNA72579	42.6	51.3
Onchocerca_flexuosa	PRJNA230512	67	72.4
Onchocerca_ochengi	PRJEB1204	86.2	85.6
Onchocerca_volvulus	PRJEB513	99.2	97.6
Oscheius_tipulae	PRJNA644888	91.1	88.7
Panagrellus_redivivus	PRJNA186477	83.6	82.1
Panagrolaimus_davidi	PRJEB32708	26.8	30
Panagrolaimus_sp._ES5	PRJEB32708	64.1	67.4
Panagrolaimus_sp._JU765	PRJEB32708	71.9	74.8
Panagrolaimus_sp._1159	PRJEB32708	73	74.7
Panagrolaimus_superbus	PRJEB32708	57.8	69.7
Paralinhomoeus_sp._GSCO2_6	PRJNA953805	73.1	65.5
Parapristionchus_giblindavisi	PRJEB53331	86.1	86.2
Parascaris_equorum	PRJEB514	8.9	5.1
Parascaris_univalens	PRJNA386823	87.8	91
Parastrongyloides_trichosuri	PRJEB515	80.5	78.1
Parelaphostrongylus_tenuis	PRJNA729714	70.3	77.6
Plectus_sambesii	PRJNA390260	77.7	75.9
Pristionchus_arcanus	PRJEB27334	94.1	92
Pristionchus_entomophagus	PRJEB27334	90.9	86.8
Pristionchus_exspectatus	PRJEB46690	92.1	92
Pristionchus_fissidentatus	PRJEB27334	89	89.6
Pristionchus_japonicus	PRJEB27334	89.1	89.8
Pristionchus_maxplancki	PRJEB27334	93.5	90.6
Pristionchus_mayeri	PRJEB27334	90.7	86.7
Pristionchus_pacificus	PRJNA12644	91.1	93.2
Ptycholaimellus_sp._GST1_10	PRJNA953805	71.1	60.2
Rhabditophanes_sp._KR3021	PRJEB1297	75.4	74.1
Rhynchonema_sp._JSB1_4	PRJNA953805	77.7	74.2
Romanomermis_culicivorax	PRJEB1358	46.5	50.3
Sabatieria_punctata	PRJNA953805	83.5	77
Setaria_digitata	PRJNA479729	87.6	94.6
Soboliphyme_baturini	PRJEB516	43.6	39.8
Steinernema_carpocapsae	PRJNA202318	79.5	87.2
Steinernema_carpocapsae	PRJNA202318	87.4	89.4
Steinernema_feltiae	PRJNA353610	84.6	87.3
Steinernema_glaseri	PRJNA204943	77.7	85.6
Steinernema_hermaphroditum	PRJNA982879	90.8	90.2
Steinernema_monticolum	PRJNA205067	76	79.9
Steinernema_scapterisci	PRJNA204942	87.4	88.4
Strongyloides_papillosus	PRJEB525	80.4	77.2
Strongyloides_ratti	PRJEB125	79.9	78.1
Strongyloides_stercoralis	PRJNA930454	77.8	77.6
Strongyloides_venezuelensis	PRJEB530	76.5	74
Strongylus_vulgaris	PRJEB531	25	21.7
Syphacia_muris	PRJEB524	85.4	84.4
Teladorsagia_circumcincta	PRJNA72569	38.4	71.8
Thelazia_callipaeda	PRJEB1205	89.3	88.6
Theristus_sp._LFF4_11	PRJNA953805	75.9	71.3
Toxocara_canis	PRJNA248777	86.7	87
Trichinella_britovi	PRJNA257433	86.7	89.6
Trichinella_murrelli	PRJNA257433	86.3	88.7
Trichinella_nativa	PRJNA257433	88.7	90
Trichinella_nelsoni	PRJNA257433	87.8	89.2
Trichinella_papuae	PRJNA257433	83.4	88.7
Trichinella_patagoniensis	PRJNA257433	83.6	89.8
Trichinella_pseudospiralis	PRJNA257433	84.1	88
Trichinella_pseudospiralis	PRJNA257433	80.1	85.2
Trichinella_pseudospiralis	PRJNA257433	81.1	87.9
Trichinella_pseudospiralis	PRJNA257433	88.6	87.7
Trichinella_pseudospiralis	PRJNA257433	84.2	87.7
Trichinella_spiralis	PRJNA12603	86.4	89.3
Trichinella_spiralis	PRJNA257433	88.9	89.7
Trichinella_sp._T6	PRJNA257433	85.7	89.5
Trichinella_sp._T8	PRJNA257433	89	89.6
Trichinella_sp._T9	PRJNA257433	83.1	89.2
Trichinella_zimbabwensis	PRJNA257433	82.4	87.5
Trichuris_muris	PRJEB126	77.5	69.9
Trichuris_suis	PRJNA179528	66.8	70.4
Trichuris_trichiura	PRJEB535	76.4	69.6
Trileptium_ribeirensis	PRJNA953805	43	35.5
Trissonchulus_latispiculum	PRJNA953805	55.1	50.1
Trissonchulus_sp._WLG1_4	PRJNA953805	62.8	55.2
Wuchereria_bancrofti	PRJNA275548	98.2	97.5
