## Supplementary table for "Multiple losses of ecdysone receptor genes in nematodes: an alternative evolutionary scenario of molting regulation": name_change

Mesodorylaimus_sp._YZB2_4	Mesodorylaimus_YZB24
Trichinella_sp._T6	Trichinella_T6
Trichinella_sp._T8	Trichinella_T8
Trichinella_sp._T9	Trichinella_T9
Trissonchulus_sp._WLG1_4	Trissonchulus_WLG14
Halicephalobus_sp._NKZ332	Halicephalobus_NKZ332
Panagrolaimus_sp._1159	Panagrolaimus_1159
Panagrolaimus_sp._ES5	Panagrolaimus_ES5
Panagrolaimus_sp._JU765	Panagrolaimus_JU765
Rhabditophanes_sp._KR3021	Rhabditophanes_KR3021
Auanema_sp._JU1783	Auanema_JU1783
Theristus_sp._LFF4_11	Theristus_LFF411
Epsilonema_sp._ZAB3_2	Epsilonema_ZAB2
Linhomoeus_sp._GSCO2_2	Linhomoeus_GSCO22
Microlaimidae_sp._YZB2_3	Microlaimidae_YZB23
Paralinhomoeus_sp._GSCO2_6	Paralinhomoeus_GSCO26
Ptycholaimellus_sp._GST1_10	Ptycholaimellus_GST110
Rhynchonema_sp._JSB1_4	Rhynchonema_JSB14
Acanthocheilonema_viteae	Acanthocheilonema_viteae
Acrobeloides_nanus	Acrobeloides_nanus
Allodiplogaster_sudhausi	Allodiplogaster_sudhausi
Ancylostoma_caninum	Ancylostoma_caninum
Ancylostoma_ceylanicum	Ancylostoma_ceylanicum
Ancylostoma_duodenale	Ancylostoma_duodenale
Angiostrongylus_cantonensis	Angiostrongylus_cantonensis
Angiostrongylus_costaricensis	Angiostrongylus_costaricensis
Angiostrongylus_vasorum	Angiostrongylus_vasorum
Anisakis_simplex	Anisakis_simplex
Aphelenchoides_besseyi	Aphelenchoides_besseyi
Aphelenchoides_bicaudatus	Aphelenchoides_bicaudatus
Aphelenchoides_fujianensis	Aphelenchoides_fujianensis
Ascaris_lumbricoides	Ascaris_lumbricoides
Ascaris_suum	Ascaris_suum
Bradynema_listronoti	Bradynema_listronoti
Brugia_malayi	Brugia_malayi
Brugia_pahangi	Brugia_pahangi
Brugia_timori	Brugia_timori
Bunonema_rgd898	Bunonema_rgd898
Bursaphelenchus_okinawaensis	Bursaphelenchus_okinawaensis
Bursaphelenchus_xylophilus	Bursaphelenchus_xylophilus
Caenorhabditis_angaria	Caenorhabditis_angaria
Caenorhabditis_auriculariae	Caenorhabditis_auriculariae
Caenorhabditis_becei	Caenorhabditis_becei
Caenorhabditis_bovis	Caenorhabditis_bovis
Caenorhabditis_brenneri	Caenorhabditis_brenneri
Caenorhabditis_briggsae	Caenorhabditis_briggsae
Caenorhabditis_elegans	Caenorhabditis_elegans
Caenorhabditis_inopinata	Caenorhabditis_inopinata
Caenorhabditis_japonica	Caenorhabditis_japonica
Caenorhabditis_latens	Caenorhabditis_latens
Caenorhabditis_nigoni	Caenorhabditis_nigoni
Caenorhabditis_panamensis	Caenorhabditis_panamensis
Caenorhabditis_parvicauda	Caenorhabditis_parvicauda
Caenorhabditis_quiockensis	Caenorhabditis_quiockensis
Caenorhabditis_remanei	Caenorhabditis_remanei
Caenorhabditis_sinica	Caenorhabditis_sinica
Caenorhabditis_sulstoni	Caenorhabditis_sulstoni
Caenorhabditis_tribulationis	Caenorhabditis_tribulationis
Caenorhabditis_tropicalis	Caenorhabditis_tropicalis
Caenorhabditis_uteleia	Caenorhabditis_uteleia
Caenorhabditis_waitukubuli	Caenorhabditis_waitukubuli
Caenorhabditis_zanzibari	Caenorhabditis_zanzibari
Cercopithifilaria_johnstoni	Cercopithifilaria_johnstoni
Cylicocyclus_nassatus	Cylicocyclus_nassatus
Cylicostephanus_goldi	Cylicostephanus_goldi
Dictyocaulus_viviparus	Dictyocaulus_viviparus
Diplogasteroides_magnus	Diplogasteroides_magnus
Diploscapter_coronatus	Diploscapter_coronatus
Diploscapter_pachys	Diploscapter_pachys
Dirofilaria_immitis	Dirofilaria_immitis
Ditylenchus_destructor	Ditylenchus_destructor
Ditylenchus_dipsaci	Ditylenchus_dipsaci
Dracunculus_medinensis	Dracunculus_medinensis
Elaeophora_elaphi	Elaeophora_elaphi
Enoplolaimus_lenunculus	Enoplolaimus_lenunculus
Enterobius_vermicularis	Enterobius_vermicularis
Globodera_pallida	Globodera_pallida
Globodera_rostochiensis	Globodera_rostochiensis
Gongylonema_pulchrum	Gongylonema_pulchrum
Haemonchus_contortus	Haemonchus_contortus
Haemonchus_placei	Haemonchus_placei
Halicephalobus_mephisto	Halicephalobus_mephisto
Heligmosomoides_polygyrus	Heligmosomoides_polygyrus
Heterodera_glycines	Heterodera_glycines
Heterodera_schachtii	Heterodera_schachtii
Heterorhabditis_bacteriophora	Heterorhabditis_bacteriophora
Koerneria_luziae	Koerneria_luziae
Levipalatum_texanum	Levipalatum_texanum
Litomosoides_sigmodontis	Litomosoides_sigmodontis
Loa_loa	Loa_loa
Meloidogyne_arenaria	Meloidogyne_arenaria
Meloidogyne_chitwoodi	Meloidogyne_chitwoodi
Meloidogyne_enterolobii	Meloidogyne_enterolobii
Meloidogyne_floridensis	Meloidogyne_floridensis
Meloidogyne_graminicola	Meloidogyne_graminicola
Meloidogyne_hapla	Meloidogyne_hapla
Meloidogyne_incognita	Meloidogyne_incognita
Meloidogyne_javanica	Meloidogyne_javanica
Mesorhabditis_belari	Mesorhabditis_belari
Mesorhabditis_spiculigera	Mesorhabditis_spiculigera
Micoletzkya_japonica	Micoletzkya_japonica
Necator_americanus	Necator_americanus
Nippostrongylus_brasiliensis	Nippostrongylus_brasiliensis
Oesophagostomum_dentatum	Oesophagostomum_dentatum
Onchocerca_flexuosa	Onchocerca_flexuosa
Onchocerca_ochengi	Onchocerca_ochengi
Onchocerca_volvulus	Onchocerca_volvulus
Oscheius_tipulae	Oscheius_tipulae
Panagrellus_redivivus	Panagrellus_redivivus
Panagrolaimus_davidi	Panagrolaimus_davidi
Panagrolaimus_superbus	Panagrolaimus_superbus
Parapristionchus_giblindavisi	Parapristionchus_giblindavisi
Parascaris_equorum	Parascaris_equorum
Parascaris_univalens	Parascaris_univalens
Parastrongyloides_trichosuri	Parastrongyloides_trichosuri
Parelaphostrongylus_tenuis	Parelaphostrongylus_tenuis
Plectus_sambesii	Plectus_sambesii
Pristionchus_arcanus	Pristionchus_arcanus
Pristionchus_entomophagus	Pristionchus_entomophagus
Pristionchus_exspectatus	Pristionchus_exspectatus
Pristionchus_fissidentatus	Pristionchus_fissidentatus
Pristionchus_japonicus	Pristionchus_japonicus
Pristionchus_maxplancki	Pristionchus_maxplancki
Pristionchus_mayeri	Pristionchus_mayeri
Pristionchus_pacificus	Pristionchus_pacificus
Romanomermis_culicivorax	Romanomermis_culicivorax
Sabatieria_punctata	Sabatieria_punctata
Setaria_digitata	Setaria_digitata
Soboliphyme_baturini	Soboliphyme_baturini
Steinernema_carpocapsae	Steinernema_carpocapsae
Steinernema_feltiae	Steinernema_feltiae
Steinernema_glaseri	Steinernema_glaseri
Steinernema_hermaphroditum	Steinernema_hermaphroditum
Steinernema_monticolum	Steinernema_monticolum
Steinernema_scapterisci	Steinernema_scapterisci
Strongyloides_papillosus	Strongyloides_papillosus
Strongyloides_ratti	Strongyloides_ratti
Strongyloides_stercoralis	Strongyloides_stercoralis
Strongyloides_venezuelensis	Strongyloides_venezuelensis
Strongylus_vulgaris	Strongylus_vulgaris
Syphacia_muris	Syphacia_muris
Teladorsagia_circumcincta	Teladorsagia_circumcincta
Thelazia_callipaeda	Thelazia_callipaeda
Toxocara_canis	Toxocara_canis
Trichinella_britovi	Trichinella_britovi
Trichinella_murrelli	Trichinella_murrelli
Trichinella_nativa	Trichinella_nativa
Trichinella_nelsoni	Trichinella_nelsoni
Trichinella_papuae	Trichinella_papuae
Trichinella_patagoniensis	Trichinella_patagoniensis
Trichinella_pseudospiralis	Trichinella_pseudospiralis
Trichinella_spiralis	Trichinella_spiralis
Trichinella_zimbabwensis	Trichinella_zimbabwensis
Trichuris_muris	Trichuris_muris
Trichuris_suis	Trichuris_suis
Trichuris_trichiura	Trichuris_trichiura
Trileptium_ribeirensis	Trileptium_ribeirensis
Trissonchulus_latispiculum	Trissonchulus_latispiculum
Wuchereria_bancrofti	Wuchereria_bancrofti
