## Supplementary table for "Multiple losses of ecdysone receptor genes in nematodes: an alternative evolutionary scenario of molting regulation": wormbase_parasite_select

Species_Name	Provider	Assembly	BioProject_ID	Clade	Genome_Browser	N50	Genome_Size	Number_of_Scaffolds	Number_of_Coding_Genes
Acanthocheilonema_viteae	University_of_Edinburgh	ASM90053725v1	PRJEB1697	Clade_III	JBrowse_|_Ensembl	25,752	77,350,906	6,796	10,397
Acrobeloides_nanus	University_College_London	v1	PRJEB26554	Clade_IV	JBrowse_|_Ensembl	19,572	248,054,631	30,759	32,984
Allodiplogaster_sudhausi	MAX_PLANCK_INSTITUTE_FOR_DEVELOPMENTAL_BIOLOGY	Allodiplogaster_sudhausi_assembly_II	PRJEB48369	Clade_V	JBrowse_|_Ensembl	3,366,075	352,146,914	396	40,391
Ancylostoma_caninum	McDonnell_Genome_Institute_	A_caninum_9.3.2.ec.cg.pg	PRJNA72585	Clade_V	JBrowse_|_Ensembl	255,299	465,750,606	25,339	30,198
Ancylostoma_ceylanicum	Cornell_University	Acey_2013.11.30.genDNA	PRJNA231479	Clade_V	JBrowse_|_Ensembl	668,412	313,092,710	1,736	33,218
Ancylostoma_duodenale	McDonnell_Genome_Institute_	A_duodenale_2.2.ec.cg.pg	PRJNA72581	Clade_V	JBrowse_|_Ensembl	10,112	332,878,295	69,984	27,485
Angiostrongylus_cantonensis	Sun_Yat-sen_University	ACgenome_NGS_v2	PRJNA350391	Clade_V	JBrowse_|_Ensembl	860,760	293,306,699	26,577	10,314
Angiostrongylus_costaricensis	Wellcome_Sanger_Institute	A_costaricensis_Costa_Rica_0011_upd	PRJEB494	Clade_V	JBrowse_|_Ensembl	111,998	262,782,696	6,384	13,417
Angiostrongylus_vasorum	University_of_Zurich	UZH_Avas_1.0	PRJNA663250	Clade_V	JBrowse_|_Ensembl	1,673,247	279,948,744	468	13,764
Anisakis_simplex	Wellcome_Sanger_Institute	A_simplex_0011_upd	PRJEB496	Clade_III	JBrowse_|_Ensembl	9,229	126,869,778	42,005	20,971
Aphelenchoides_besseyi	Academia_Sinica	AORJ.fasta	PRJNA834627	Clade_IV	JBrowse_|_Ensembl	16,068,654	46,759,715	32	11,239
Aphelenchoides_besseyi	Academia_Sinica	AORT.fasta	PRJNA834627	Clade_IV	JBrowse_|_Ensembl	17,779,264	47,428,222	39	11,794
Aphelenchoides_besseyi	Academia_Sinica	APFT.fasta	PRJNA834627	Clade_IV	JBrowse_|_Ensembl	2,203,724	44,700,143	80	12,200
Aphelenchoides_besseyi	Academia_Sinica	APVT.fasta	PRJNA834627	Clade_IV	JBrowse_|_Ensembl	16,939,329	44,715,554	28	11,081
Aphelenchoides_bicaudatus	Academia_Sinica	Abicaudatus.fasta	PRJNA834627	Clade_IV	JBrowse_|_Ensembl	11,905,581	46,428,382	106	10,675
Aphelenchoides_fujianensis	Academia_Sinica	Afujianensis.fasta	PRJNA834627	Clade_IV	JBrowse_|_Ensembl	553,027	143,834,322	780	17,477
Ascaris_lumbricoides	Wellcome_Sanger_Institute	A_lumbricoides_Ecuador_v1_5_4	PRJEB4950	Clade_III	JBrowse_|_Ensembl	55,909	316,975,410	31,710	23,604
Ascaris_suum	University_of_Colorado_Denver	ASM18702v3	PRJNA62057	Clade_III	JBrowse_|_Ensembl	4,646,302	298,028,455	415	16,778
Auanema_sp._JU1783	UNIVERSITY_OF_WARWICK	JU1783_megahit_v1_1	PRJEB51845	Clade_V	JBrowse_|_Ensembl	404,820	59,698,091	7,511	11,040
Bradynema_listronoti	Agriculture_and_Agri-Food_Canada_(APMS,_J-002846)	AAFC-BrLi-01_v2	PRJNA842945	Clade_V	JBrowse_|_Ensembl	4,373,683	80,637,718	152	17,886
Brugia_malayi	WormBase	Bmal-4.0	PRJNA10729	Clade_III	JBrowse_|_Ensembl	14,214,749	88,235,797	197	10,878
Brugia_pahangi	Wellcome_Sanger_Institute	B_pahangi_Glasgow_0011_upd	PRJEB497	Clade_III	JBrowse_|_Ensembl	65,530	90,545,113	14,029	14,674
Brugia_timori	Wellcome_Sanger_Institute	B_timori_Indonesia_v1_0_4_001_upd	PRJEB4663	Clade_III	JBrowse_|_Ensembl	4,903	64,930,714	23,963	16,203
Bunonema_rgd898	Indiana_University	ASM1480540v1	PRJNA655932	Clade_V	JBrowse_|_Ensembl	14,214	34,132,504	10,034	19,998
Bursaphelenchus_okinawaensis	University_of_Miyazaki	BOKI2	PRJEB40023	Clade_IV	JBrowse_|_Ensembl	11,641,800	69,956,301	7	14,593
Bursaphelenchus_xylophilus	University_of_Miyazaki	BXYJ5	PRJEB40022	Clade_IV	JBrowse_|_Ensembl	12,794,883	78,274,012	11	15,884
Caenorhabditis_angaria	California_Institute_of_Technology	ps1010rel4	PRJNA51225	Clade_V	JBrowse_|_Ensembl	79,665	105,997,628	34,621	27,970
Caenorhabditis_auriculariae	University_of_Miyazaki	CAUJ	PRJEB40642	Clade_V	JBrowse_|_Ensembl	948,694	109,583,113	433	16,279
Caenorhabditis_becei	BANG	CBECE_v1	PRJEB28243	Clade_V	JBrowse_|_Ensembl	767,505	87,867,412	1,565	23,926
Caenorhabditis_bovis	BANG	CBOVIS_v1	PRJEB34497	Clade_V	JBrowse_|_Ensembl	7,557,458	62,726,283	35	13,128
Caenorhabditis_brenneri	WormBase	C_brenneri-6.0.1b	PRJNA20035	Clade_V	JBrowse_|_Ensembl	377,250	190,369,721	3,305	30,705
Caenorhabditis_briggsae	WormBase	CB4	PRJNA10731	Clade_V	JBrowse_|_Ensembl	17,485,439	108,384,165	367	20,821
Caenorhabditis_elegans	WormBase	WBcel235	PRJNA13758	Clade_V	JBrowse_|_Ensembl	17,493,829	100,286,401	7	19,984
Caenorhabditis_inopinata	University_of_Miyazaki	Sp34_v7	PRJDB5687	Clade_V	JBrowse_|_Ensembl	20,594,552	122,994,328	6	21,443
Caenorhabditis_japonica	WormBase	C_japonica-7.0.1	PRJNA12591	Clade_V	JBrowse_|_Ensembl	94,114	166,256,191	18,817	29,935
Caenorhabditis_latens	University_of_Oregon	CaeLat1.0	PRJNA248912	Clade_V	JBrowse_|_Ensembl	366,678	117,124,750	1,858	24,855
Caenorhabditis_nigoni	Cornell_University	nigoni.pc_2016.07.14	PRJNA384657	Clade_V	JBrowse_|_Ensembl	20,390,332	129,488,540	155	29,167
Caenorhabditis_panamensis	BANG	CPANA_v1	PRJEB28259	Clade_V	JBrowse_|_Ensembl	487,150	79,045,575	985	22,310
Caenorhabditis_parvicauda	BANG	CPARV_v1	PRJEB12595	Clade_V	JBrowse_|_Ensembl	44,393	93,733,926	5,716	16,412
Caenorhabditis_quiockensis	BANG	CQUIO_v1	PRJEB11354	Clade_V	JBrowse_|_Ensembl	139,266	100,371,645	4,890	22,238
Caenorhabditis_remanei	University_of_Oregon	CRPX506	PRJNA577507	Clade_V	JBrowse_|_Ensembl	21,501,900	130,480,874	187	26,308
Caenorhabditis_sinica	University_of_Edinburgh	1.0	PRJNA194557	Clade_V	JBrowse_|_Ensembl	25,151	131,797,386	15,261	34,696
Caenorhabditis_sulstoni	BANG	CSULS_v1	PRJEB12601	Clade_V	JBrowse_|_Ensembl	136,669	65,098,870	2,044	18,192
Caenorhabditis_tribulationis	BANG	CTRIB_v1	PRJEB12608	Clade_V	JBrowse_|_Ensembl	224,519	101,228,815	3,276	24,760
Caenorhabditis_tropicalis	McDonnell_Genome_Institute_	Caenorhabditis_sp11_JU1373-3.0.1	PRJNA53597	Clade_V	JBrowse_|_Ensembl	20,921,866	79,321,433	665	22,326
Caenorhabditis_uteleia	BANG	CUTEL_v1	PRJEB12600	Clade_V	JBrowse_|_Ensembl	175,547	104,046,868	3,222	27,614
Caenorhabditis_waitukubuli	BANG	CWAIT_v1	PRJEB12602	Clade_V	JBrowse_|_Ensembl	15,045	91,416,478	21,203	30,089
Caenorhabditis_zanzibari	BANG	CZANZ_v1	PRJEB12596	Clade_V	JBrowse_|_Ensembl	91,045	101,086,038	3,127	22,197
Cercopithifilaria_johnstoni	Wellcome_Sanger_Institute	SD210906	PRJEB47283	Clade_III	JBrowse_|_Ensembl	98,884	76,938,708	2,092	10,438
Cylicocyclus_nassatus	inrae_centre_val_de_loire	Cylicocyclus_nassatus_INRAE	PRJEB63274	Clade_V	JBrowse_|_Ensembl	91,661,033	514,686,895	369	22,715
Cylicostephanus_goldi	Wellcome_Sanger_Institute	C_goldi_Cheshire_0011	PRJEB498	Clade_V	JBrowse_|_Ensembl	1,235	173,362,437	154,509	13,906
Dictyocaulus_viviparus	McDonnell_Genome_Institute_	D_viviparus_9.2.1.ec.pg	PRJNA72587	Clade_V	JBrowse_|_Ensembl	225,234	161,038,511	7,175	13,514
Diplogasteroides_magnus	Indiana_University	ASM1480544v1	PRJNA655932	Clade_V	JBrowse_|_Ensembl	12,049	214,223,048	36,774	32,364
Diploscapter_coronatus	National_Institute_of_Genetics,_Japan	ASM220778v1	PRJDB3143	Clade_V	JBrowse_|_Ensembl	1,007,652	170,470,382	511	34,063
Diploscapter_pachys	New_York_University	DipSp1Ass11Ann3	PRJNA280107	Clade_V	JBrowse_|_Ensembl	124,169	157,719,873	10,775	27,341
Dirofilaria_immitis	CIBIO_–_Research_Centre_in_Biodiversity_and_Genetic_Resources_-_InBIO_Associate_Laboratory	ICBAS_JMDir_1.0	PRJNA723804	Clade_III	JBrowse_|_Ensembl	4,253,153	86,813,779	110	9,741
Ditylenchus_destructor	The_Institute_of_Vegetables_and_Flowers_CAAS	ASM2281488v1	PRJNA800207	Clade_IV	JBrowse_|_Ensembl	781,965	139,411,310	1,236	21,283
Ditylenchus_dipsaci	Agriculture_and_Agri-Food_Canada	D.dipsaci.v1.0	PRJNA498219	Clade_IV	JBrowse_|_Ensembl	287,009	227,234,012	1,394	26,428
Dracunculus_medinensis	Wellcome_Sanger_Institute	D_medinensis_Ghana_v2_0_4	PRJEB500	Clade_III	JBrowse_|_Ensembl	643,251	103,750,625	1,347	10,969
Elaeophora_elaphi	Wellcome_Sanger_Institute	E_elaphi_v1_0_4	PRJEB502	Clade_III	JBrowse_|_Ensembl	25,422	82,568,297	8,078	10,410
Enoplolaimus_lenunculus	Academia_Sinica	ASM3024821v1	PRJNA953805	Clade_II	JBrowse_|_Ensembl	266,589	286,464,905	2,646	18,082
Enterobius_vermicularis	Wellcome_Sanger_Institute	E_vermicularis_Canary_Islands_upd	PRJEB503	Clade_III	JBrowse_|_Ensembl	20,546	150,050,672	19,832	12,895
Epsilonema_sp._ZAB3_2	Academia_Sinica	ASM3024798v1	PRJNA953805	Clade_C	JBrowse_|_Ensembl	68,200	136,563,975	5,280	21,223
Globodera_pallida	Wageningen_University_and_Research	D383_Gpal_1.0	PRJNA764088	Clade_IV	JBrowse_|_Ensembl	2,862,751	113,220,295	163	18,071
Globodera_rostochiensis	Wageningen_University_and_Research	WUR_GloGros_L19	PRJNA695196	Clade_IV	JBrowse_|_Ensembl	3,274,370	92,682,755	88	17,856
Globodera_rostochiensis	Wageningen_University_and_Research	WUR_GloGros_L22	PRJNA695196	Clade_IV	JBrowse_|_Ensembl	2,102,824	101,587,200	135	19,459
Gongylonema_pulchrum	Wellcome_Sanger_Institute	G_pulchrum_Hokkaido_0011_upd	PRJEB505	Clade_III	JBrowse_|_Ensembl	4,421	322,334,493	128,401	27,158
Haemonchus_contortus	Wellcome_Sanger_Institute	haemonchus_contortus_MHCO3ISE_4.0	PRJEB506	Clade_V	JBrowse_|_Ensembl	47,382,676	283,439,308	7	19,623
Haemonchus_placei	Wellcome_Sanger_Institute	H_placei_MHpl1_0011_upd	PRJEB509	Clade_V	JBrowse_|_Ensembl	37,562	259,125,910	24,923	21,928
Halicephalobus_mephisto	American_University	mephisto_omega	PRJNA528747	Clade_IV	JBrowse_|_Ensembl	313,311	61,422,354	877	12,540
Halicephalobus_sp._NKZ332	Indiana_University	ASM976126v1	PRJNA555616	Clade_IV	JBrowse_|_Ensembl	60,483	47,438,423	5,084	10,997
Heligmosomoides_polygyrus	University_of_Edinburgh	nHp_v2.0	PRJEB15396	Clade_V	JBrowse_|_Ensembl	179,069	696,954,138	23,647	23,471
Heterodera_glycines	Iowa_State_University	ASM414822v2	PRJNA381081	Clade_IV	JBrowse_|_Ensembl	17,907,690	157,978,452	9	22,465
Heterodera_schachtii	H._schachtii_genome_sequencing_consortium	Cam_Hsc_genome1.1	PRJNA522950	Clade_IV	JBrowse_|_Ensembl	1,273,070	179,246,932	395	26,739
Heterorhabditis_bacteriophora	McDonnell_Genome_Institute_	Heterorhabditis_bacteriophora-7.0	PRJNA13977	Clade_V	JBrowse_|_Ensembl	312,328	77,007,652	1,263	20,964
Koerneria_luziae	Indiana_University	ASM1480536v1	PRJNA655932	Clade_V	JBrowse_|_Ensembl	3,168	177,333,994	83,332	37,009
Levipalatum_texanum	Indiana_University	ASM1480538v1	PRJNA655932	Clade_V	JBrowse_|_Ensembl	11,811	154,911,628	27,523	31,328
Linhomoeus_sp._GSCO2_2	Academia_Sinica	ASM3024811v1	PRJNA953805	Clade_C	JBrowse_|_Ensembl	31,487	207,334,311	13,199	28,535
Litomosoides_sigmodontis	University_of_Edinburgh	ASM90053727v1	PRJEB3075	Clade_III	JBrowse_|_Ensembl	45,733	64,813,410	3,165	10,246
Loa_loa	Institute_for_Genome_Sciences	LLoa-hgap-1	PRJNA246086	Clade_III	JBrowse_|_Ensembl	180,288	96,405,388	2,250	12,473
Meloidogyne_arenaria	INRA	ASM90000398v1	PRJEB8714	Clade_IV	JBrowse_|_Ensembl	16,417	258,067,405	26,196	101,269
Meloidogyne_arenaria	University_of_Hull	ASM369356v1	PRJNA340324	Clade_IV	JBrowse_|_Ensembl	10,460	163,746,389	46,436	27,548
Meloidogyne_arenaria	RIKEN	ASM313380v1	PRJNA438575	Clade_IV	JBrowse_|_Ensembl	204,341	284,032,373	2,224	76,700
Meloidogyne_chitwoodi	Northwest_Potato_Research_Consortium	ASM1518303v1	PRJNA666745	Clade_IV	JBrowse_|_Ensembl	2,451,023	47,477,280	30	12,295
Meloidogyne_enterolobii	Université_Côte_d’Azur,_INRAE	Meloidogyne_enterolobii_genome_assembly	PRJEB36431	Clade_IV	JBrowse_|_Ensembl	143,364	240,054,310	4,437	62,588
Meloidogyne_enterolobii	University_of_Hull	ASM369367v1	PRJNA340324	Clade_IV	JBrowse_|_Ensembl	10,529	162,967,259	42,008	29,473
Meloidogyne_floridensis	University_of_Hull	ASM369360v1	PRJNA340324	Clade_IV	JBrowse_|_Ensembl	13,230	74,846,012	8,887	12,762
Meloidogyne_graminicola	IARI	Mgraminicola_V1	PRJNA411966	Clade_IV	JBrowse_|_Ensembl	20,427	38,184,958	4,304	10,895
Meloidogyne_hapla	North_Carolina_State_University	Freeze_1	PRJNA29083	Clade_IV	JBrowse_|_Ensembl	37,501	53,017,507	3,452	14,419
Meloidogyne_incognita	INRA	Meloidogyne_incognita_V3	PRJEB8714	Clade_IV	JBrowse_|_Ensembl	38,543	183,531,997	12,091	43,718
Meloidogyne_incognita	University_of_Hull	ASM369364v1	PRJNA340324	Clade_IV	JBrowse_|_Ensembl	16,480	121,964,221	33,351	21,830
Meloidogyne_javanica	INRA	ASM90000394v1	PRJEB8714	Clade_IV	JBrowse_|_Ensembl	10,373	235,798,407	31,341	97,208
Meloidogyne_javanica	University_of_Hull	ASM369362v1	PRJNA340324	Clade_IV	JBrowse_|_Ensembl	14,103	150,345,270	34,316	24,679
Mesodorylaimus_sp._YZB2_4	Academia_Sinica	ASM3024829v1	PRJNA953805	Clade_I	JBrowse_|_Ensembl	440,981	142,543,121	1,557	22,630
Mesorhabditis_belari	LBMC_UMR5239	M.belari_Hybrid_genome_bis	PRJEB61636	Clade_V	JBrowse_|_Ensembl	1,881,141	208,960,405	939	21,911
Mesorhabditis_spiculigera	LBMC_UMR5239	M.spiculigera_Hybrid_genome	PRJEB59059	Clade_V	JBrowse_|_Ensembl	557,898	197,809,214	2,807	25,954
Micoletzkya_japonica	Max_Planck_Institute_for_Developmental_Biology	Micoletzkya_japonica_genome	PRJEB27334	Clade_V	JBrowse_|_Ensembl	188,443	201,900,956	137,965	19,855
Microlaimidae_sp._YZB2_3	Academia_Sinica	ASM3024817v1	PRJNA953805	Clade_C	JBrowse_|_Ensembl	26,214	540,312,977	32,219	27,483
Necator_americanus	Cornell_University	Nec_am_Ar_1.0	PRJNA1007425	Clade_V	JBrowse_|_Ensembl	38,919,484	234,457,255	38	26,617
Nippostrongylus_brasiliensis	Cornell_University	ASM3055315v1	PRJNA994163	Clade_V	JBrowse_|_Ensembl	45,593,500	257,391,350	6	16,461
Oesophagostomum_dentatum	McDonnell_Genome_Institute_	O_dentatum_10.0.ec.cg.pg	PRJNA72579	Clade_V	JBrowse_|_Ensembl	19,257	489,973,581	99,770	25,291
Onchocerca_flexuosa	McDonnell_Genome_Institute	O_flexuosa_1.0.allpaths.pg.lrna	PRJNA230512	Clade_III	JBrowse_|_Ensembl	540,294	67,740,367	1,604	8,140
Onchocerca_ochengi	Wellcome_Sanger_Institute	O_ochengi_Ngaoundere	PRJEB1204	Clade_III	JBrowse_|_Ensembl	16,140	91,660,559	20,243	12,816
Onchocerca_volvulus	WormBase	ASM49940v2	PRJEB513	Clade_III	JBrowse_|_Ensembl	25,485,961	96,427,137	708	12,109
Oscheius_tipulae	Wellcome_Sanger_Institute	ASM1342590v1	PRJNA644888	Clade_V	JBrowse_|_Ensembl	10,817,478	60,923,166	7	16,356
Panagrellus_redivivus	California_Institute_of_Technology	Pred3	PRJNA186477	Clade_IV	JBrowse_|_Ensembl	262,414	65,093,147	940	24,249
Panagrolaimus_davidi	University_College_London	PDA_v2	PRJEB32708	Clade_IV	JBrowse_|_Ensembl	4,441	118,052,509	39,598	25,806
Panagrolaimus_sp._ES5	University_College_London	ES5_v2	PRJEB32708	Clade_IV	JBrowse_|_Ensembl	6,292	90,240,976	25,284	24,678
Panagrolaimus_sp._JU765	University_College_London	JU765_v2	PRJEB32708	Clade_IV	JBrowse_|_Ensembl	10,830	64,262,255	13,268	20,756
Panagrolaimus_sp._1159	University_College_London	PS1159_v2	PRJEB32708	Clade_IV	JBrowse_|_Ensembl	9,884	84,957,092	17,628	24,802
Panagrolaimus_superbus	University_College_London	PSU_v2	PRJEB32708	Clade_IV	JBrowse_|_Ensembl	1,889	76,664,811	53,192	19,887
Paralinhomoeus_sp._GSCO2_6	Academia_Sinica	ASM3024808v1	PRJNA953805	Clade_C	JBrowse_|_Ensembl	103,882	147,027,382	3,410	24,018
Parapristionchus_giblindavisi	Max_Planck_Institute_for_Developmental_Biology	Parapristionchus_giblindavisi_II_pacbio	PRJEB53331	Clade_V	JBrowse_|_Ensembl	790,724	251,641,265	735	22,488
Parascaris_equorum	Wellcome_Sanger_Institute	P_equorum_v1_0_4	PRJEB514	Clade_III	JBrowse_|_Ensembl	5,333	185,376,996	60,399	14,472
Parascaris_univalens	University_of_Colorado_Denver	ASM225920v1	PRJNA386823	Clade_III	JBrowse_|_Ensembl	1,825,986	253,353,821	1,274	14,323
Parastrongyloides_trichosuri	Wellcome_Sanger_Institute	P_trichosuri_KNP	PRJEB515	Clade_IV	JBrowse_|_Ensembl	836,942	42,486,966	1,810	15,010
Parelaphostrongylus_tenuis	University_of_Minnesota_College_of_Veterinary_Medicine	ASM1905537v1	PRJNA729714	Clade_V	JBrowse_|_Ensembl	158,514	490,900,720	7,507	28,688
Plectus_sambesii	MRC_London_Institute_of_Medical_Sciences	Psam_v1.0	PRJNA390260	Clade_C	JBrowse_|_Ensembl	23,404	186,666,232	18,974	39,064
Pristionchus_arcanus	Max_Planck_Institute_for_Developmental_Biology	P._arcanus_genome	PRJEB27334	Clade_V	JBrowse_|_Ensembl	269,953	202,757,162	4,263	39,331
Pristionchus_entomophagus	Max_Planck_Institute_for_Developmental_Biology	P._entomophagus_genome	PRJEB27334	Clade_V	JBrowse_|_Ensembl	367,513	264,161,588	72,721	31,150
Pristionchus_exspectatus	MAX_PLANCK_INSTITUTE_FOR_DEVELOPMENTAL_BIOLOGY	exspectatus_chromosome	PRJEB46690	Clade_V	JBrowse_|_Ensembl	25,511,976	169,583,105	24	31,021
Pristionchus_fissidentatus	Max_Planck_Institute_for_Developmental_Biology	Pristionchus_fissidentatus_genome	PRJEB27334	Clade_V	JBrowse_|_Ensembl	441,872	247,442,930	56,870	28,283
Pristionchus_japonicus	Max_Planck_Institute_for_Developmental_Biology	Pristionchus_japonicus_genome	PRJEB27334	Clade_V	JBrowse_|_Ensembl	447,930	223,093,336	33,291	34,293
Pristionchus_maxplancki	Max_Planck_Institute_for_Developmental_Biology	Prisstionchus_maxplancki_genome	PRJEB27334	Clade_V	JBrowse_|_Ensembl	308,537	265,592,641	69,506	37,393
Pristionchus_mayeri	Max_Planck_Institute_for_Developmental_Biology	Pristionchus_mayeri_genome	PRJEB27334	Clade_V	JBrowse_|_Ensembl	234,324	297,448,349	84,599	32,719
Pristionchus_pacificus	WormBase	El_Paco	PRJNA12644	Clade_V	JBrowse_|_Ensembl	23,915,096	158,500,396	47	26,342
Ptycholaimellus_sp._GST1_10	Academia_Sinica	ASM3024809v1	PRJNA953805	Clade_C	JBrowse_|_Ensembl	36,975	219,745,496	12,974	29,035
Rhabditophanes_sp._KR3021	Wellcome_Sanger_Institute	Rhabditophanes_sp_KR3021	PRJEB1297	Clade_IV	JBrowse_|_Ensembl	537,195	47,267,908	471	13,496
Rhynchonema_sp._JSB1_4	Academia_Sinica	ASM3024806v1	PRJNA953805	Clade_C	JBrowse_|_Ensembl	77,514	205,040,252	7,081	24,838
Romanomermis_culicivorax	University_of_Cologne	nRc.2.0	PRJEB1358	Clade_I	JBrowse_|_Ensembl	17,583	322,765,761	62,537	48,376
Sabatieria_punctata	Academia_Sinica	ASM3024815v1	PRJNA953805	Clade_V	JBrowse_|_Ensembl	125,093	302,290,788	7,416	29,890
Setaria_digitata	University_of_Colombo	ASM364038v1	PRJNA479729	Clade_III	JBrowse_|_Ensembl	120,860	78,770,088	1,879	10,531
Soboliphyme_baturini	Wellcome_Sanger_Institute	S_baturini_Dall_Island_0011_upd	PRJEB516	Clade_I	JBrowse_|_Ensembl	19,742	218,332,512	22,336	13,193
Steinernema_carpocapsae	University_of_California,_Irvine	ASM75764v3	PRJNA202318	Clade_IV	JBrowse_|_Ensembl	7,362,381	84,512,609	16	30,931
Steinernema_carpocapsae	University_of_California,_Irvine	S_carpo_v1_submitted	PRJNA202318	Clade_IV	JBrowse_|_Ensembl	299,566	86,127,942	1,578	28,307
Steinernema_feltiae	Dept_of_Entomology,_College_of_Agricultural,_Human,_and_Natural_Resource	S_feltiae_NW_1.0	PRJNA353610	Clade_IV	JBrowse_|_Ensembl	60,158	121,603,157	4,678	32,303
Steinernema_glaseri	California_Institute_of_Technology	S_glas_v1_submitted	PRJNA204943	Clade_IV	JBrowse_|_Ensembl	37,382	92,932,499	7,514	34,137
Steinernema_hermaphroditum	Cornell_University	Sherm_1.0	PRJNA982879	Clade_IV	JBrowse_|_Ensembl	17,711,000	90,773,528	89	19,444
Steinernema_monticolum	California_Institute_of_Technology	S_monti_v1_submitted	PRJNA205067	Clade_IV	JBrowse_|_Ensembl	11,533	89,356,173	14,332	36,005
Steinernema_scapterisci	California_Institute_of_Technology	S_scapt_v1_submitted	PRJNA204942	Clade_IV	JBrowse_|_Ensembl	90,783	79,776,474	2,877	31,376
Strongyloides_papillosus	Wellcome_Sanger_Institute	S_papillosus_LIN_v2_1_4	PRJEB525	Clade_IV	JBrowse_|_Ensembl	86,067	60,447,969	4,703	18,456
Strongyloides_ratti	Wellcome_Sanger_Institute	S_ratti_ED321_v5_0_4	PRJEB125	Clade_IV	JBrowse_|_Ensembl	11,693,564	43,166,851	136	12,464
Strongyloides_stercoralis	NIAID	ASM2958206v1	PRJNA930454	Clade_IV	JBrowse_|_Ensembl	11,673,123	44,372,495	9	11,641
Strongyloides_venezuelensis	Wellcome_Sanger_Institute	S_venezuelensis_HH1	PRJEB530	Clade_IV	JBrowse_|_Ensembl	715,404	52,178,999	587	16,904
Strongylus_vulgaris	Wellcome_Sanger_Institute	S_vulgaris_Kentucky_0011_upd	PRJEB531	Clade_V	JBrowse_|_Ensembl	2,377	291,096,078	167,310	21,071
Syphacia_muris	Wellcome_Sanger_Institute	S_muris_Valencia_v1_0_4	PRJEB524	Clade_III	JBrowse_|_Ensembl	60,614	99,093,317	3,879	11,117
Teladorsagia_circumcincta	McDonnell_Genome_Institute_	T_circumcincta.14.0.ec.cg.pg	PRJNA72569	Clade_V	JBrowse_|_Ensembl	46,814	700,614,188	81,734	25,572
Thelazia_callipaeda	Wellcome_Sanger_Institute	T_callipaeda_Ticino_0011_upd	PRJEB1205	Clade_III	JBrowse_|_Ensembl	50,894	75,392,092	5,778	10,912
Theristus_sp._LFF4_11	Academia_Sinica	ASM3024813v1	PRJNA953805	Clade_V	JBrowse_|_Ensembl	81,593	149,968,796	4,198	18,733
Toxocara_canis	University_of_Melbourne	Toxocara_canis_adult_r1.0	PRJNA248777	Clade_III	JBrowse_|_Ensembl	374,962	317,115,901	22,857	18,596
Trichinella_britovi	University_of_Melbourne	T3_ISS120_r1.0	PRJNA257433	Clade_I	JBrowse_|_Ensembl	147,150	51,504,795	7,991	16,058
Trichinella_murrelli	University_of_Melbourne	T5_ISS417_r1.0	PRJNA257433	Clade_I	JBrowse_|_Ensembl	106,269	49,016,728	5,242	14,852
Trichinella_nativa	University_of_Melbourne	T2_ISS10_r1.0	PRJNA257433	Clade_I	JBrowse_|_Ensembl	141,195	47,933,238	4,443	13,545
Trichinella_nelsoni	University_of_Melbourne	T7_ISS37_r1.0	PRJNA257433	Clade_I	JBrowse_|_Ensembl	293,867	47,436,005	2,969	13,229
Trichinella_papuae	University_of_Melbourne	T10_ISS1980_r1.0	PRJNA257433	Clade_I	JBrowse_|_Ensembl	222,396	46,844,510	2,542	11,837
Trichinella_patagoniensis	University_of_Melbourne	T12_ISS2496_r1.0	PRJNA257433	Clade_I	JBrowse_|_Ensembl	154,103	49,773,209	6,623	15,319
Trichinella_pseudospiralis	University_of_Melbourne	T4_ISS13_r1.0	PRJNA257433	Clade_I	JBrowse_|_Ensembl	235,426	49,162,916	7,221	12,659
Trichinella_pseudospiralis	University_of_Melbourne	T4_ISS141_r1.0	PRJNA257433	Clade_I	JBrowse_|_Ensembl	167,180	46,055,013	1,379	11,005
Trichinella_pseudospiralis	University_of_Melbourne	T4_ISS176_r1.0	PRJNA257433	Clade_I	JBrowse_|_Ensembl	287,133	49,152,658	6,594	12,455
Trichinella_pseudospiralis	University_of_Melbourne	T4_ISS470_r1.0	PRJNA257433	Clade_I	JBrowse_|_Ensembl	234,172	48,398,615	5,956	14,621
Trichinella_pseudospiralis	University_of_Melbourne	T4_ISS588_r1.0	PRJNA257433	Clade_I	JBrowse_|_Ensembl	112,255	48,106,863	7,462	13,717
Trichinella_spiralis	McDonnell_Genome_Institute_	Trichinella_spiralis-3.7.1	PRJNA12603	Clade_I	JBrowse_|_Ensembl	6,373,445	63,525,422	6,863	16,380
Trichinella_spiralis	University_of_Melbourne	T1_ISS3_r1.0	PRJNA257433	Clade_I	JBrowse_|_Ensembl	212,546	50,025,957	7,652	14,737
Trichinella_sp._T6	University_of_Melbourne	T6_ISS34_r1.0	PRJNA257433	Clade_I	JBrowse_|_Ensembl	158,103	50,853,738	5,951	15,241
Trichinella_sp._T8	University_of_Melbourne	T8_ISS272_r1.0	PRJNA257433	Clade_I	JBrowse_|_Ensembl	239,129	49,331,761	4,124	14,919
Trichinella_sp._T9	University_of_Melbourne	T9_ISS409_r1.0	PRJNA257433	Clade_I	JBrowse_|_Ensembl	212,690	49,075,249	5,752	13,111
Trichinella_zimbabwensis	University_of_Melbourne	T11_ISS1029_r1.0	PRJNA257433	Clade_I	JBrowse_|_Ensembl	205,645	50,795,114	10,839	14,764
Trichuris_muris	WormBase	TMUE3.0	PRJEB126	Clade_I	JBrowse_|_Ensembl	28,941,788	111,837,642	803	14,995
Trichuris_suis	McDonnell_Genome_Institute_	T_suis_1.0.allpaths	PRJNA179528	Clade_I	JBrowse_|_Ensembl	1,322,386	63,839,715	306	9,831
Trichuris_trichiura	Wellcome_Sanger_Institute	TTRE3.0	PRJEB535	Clade_I	JBrowse_|_Ensembl	11,299,416	80,573,711	113	12,671
Trileptium_ribeirensis	Academia_Sinica	ASM3024822v1	PRJNA953805	Clade_II	JBrowse_|_Ensembl	44,214	738,795,508	30,949	26,621
Trissonchulus_latispiculum	Academia_Sinica	ASM3024819v1	PRJNA953805	Clade_II	JBrowse_|_Ensembl	50,902	642,239,299	28,528	35,701
Trissonchulus_sp._WLG1_4	Academia_Sinica	ASM3024824v1	PRJNA953805	Clade_II	JBrowse_|_Ensembl	51,761	421,514,493	17,985	24,757
Wuchereria_bancrofti	Case_Western_Reserve_University	ASM528172v1	PRJNA275548	Clade_III	JBrowse_|_Ensembl	12,368,652	88,416,250	705	11,166
