## Supplementary table for "Multiple losses of ecdysone receptor genes in nematodes: an alternative evolutionary scenario of molting regulation": Species_dataset_results_table

F	Marine	MesodYzb24	Mesodorylaimus_YZB24	PRJNA953805	Clade	I	Dorylaimida	MesodYzb24.fa	26	1	1	2	1	1	1	1
P	Insect	RomanCulic	Romanomermis_culicivorax	PRJEB1358	Clade	I	Mermithida	RomanCulic.fa	21	1	1	2	1	1	1	2
P	Animal	SobolBatur	Soboliphyme_baturini	PRJEB516	Clade	I	Dioctophymatida	SobolBatur.fa	17	1	1	1	1	1	1	1
P	Animal	TrichT6	Trichinella_T6	PRJNA257433	Clade	I	Trichinellida	TrichT6.fa	16	1	2	3	1	1	1	1
P	Animal	TrichT8	Trichinella_T8	PRJNA257433	Clade	I	Trichinellida	TrichT8.fa	16	1	2	3	1	1	1	1
P	Animal	TrichT9	Trichinella_T9	PRJNA257433	Clade	I	Trichinellida	TrichT9.fa	16	1	1	2	1	1	1	1
P	Animal	TrichBrito	Trichinella_britovi	PRJNA257433	Clade	I	Trichinellida	TrichBrito.fa	16	1	1	3	1	1	1	1
P	Animal	TrichMurre	Trichinella_murrelli	PRJNA257433	Clade	I	Trichinellida	TrichMurre.fa	16	1	2	3	1	1	1	1
P	Animal	TrichNativ	Trichinella_nativa	PRJNA257433	Clade	I	Trichinellida	TrichNativ.fa	16	1	1	3	1	1	1	1
P	Animal	TrichNelso	Trichinella_nelsoni	PRJNA257433	Clade	I	Trichinellida	TrichNelso.fa	16	1	2	1	1	1	1	1
P	Animal	TrichPapua	Trichinella_papuae	PRJNA257433	Clade	I	Trichinellida	TrichPapua.fa	15	1	1	2	1	1	1	1
P	Animal	TrichPatag	Trichinella_patagoniensis	PRJNA257433	Clade	I	Trichinellida	TrichPatag.fa	16	1	1	3	1	1	1	4
P	Animal	TrichPseud	Trichinella_pseudospiralis	PRJNA257433	Clade	I	Trichinellida	TrichPseud.fa	16	1	1	1	1	1	1	1
P	Animal	TrichSpira	Trichinella_spiralis	PRJNA12603	Clade	I	Trichinellida	TrichSpira.fa	17	1	1	1	1	1	1	1
P	Animal	TrichZimba	Trichinella_zimbabwensis	PRJNA257433	Clade	I	Trichinellida	TrichZimba.fa	16	2	1	3	1	1	1	1
P	Animal	TrichMuris	Trichuris_muris	PRJEB126	Clade	I	Trichinellida	TrichMuris.fa	22	1	2	3	1	1	1	1
P	Animal	TrichSuis	Trichuris_suis	PRJNA179528	Clade	I	Trichinellida	TrichSuis.fa	18	1	1	2	1	1	1	1
P	Animal	TrichTrich	Trichuris_trichiura	PRJEB535	Clade	I	Trichinellida	TrichTrich.fa	17	1	1	2	1	1	1	2
F	Marine	PontoVulga	Pontonema_vulgare	PRJNA504396	Clade	II	Enoplida	PontoVulga.fa	30	3	1	5	1	1	1	2
F	Marine	EnoplLenun	Enoplolaimus_lenunculus	PRJNA953805	Clade	II	Enoplida	EnoplLenun.fa	15	1	1	2	1	1	0	1
F	Marine	TrileRibei	Trileptium_ribeirensis	PRJNA953805	Clade	II	Enoplida	TrileRibei.fa	14	0	1	1	1	0	1	1
F	Marine	TrissWlg14	Trissonchulus_WLG14	PRJNA953805	Clade	II	Enoplida	TrissWlg14.fa	19	2	1	2	1	1	1	1
F	Marine	TrissLatis	Trissonchulus_latispiculum	PRJNA953805	Clade	II	Enoplida	TrissLatis.fa	19	1	1	1	1	0	0	2
P	Animal	AcantVitea	Acanthocheilonema_viteae	PRJEB1697	Clade	III	Spirurina	AcantVitea.fa	20	1	1	1	1	1	1	1
P	Animal	AnisaSimpl	Anisakis_simplex	PRJEB496	Clade	III	Spirurina	AnisaSimpl.fa	35	1	1	2	1	1	1	1
P	Animal	AscarLumbr	Ascaris_lumbricoides	PRJEB4950	Clade	III	Spirurina	AscarLumbr.fa	48	1	1	2	1	1	1	1
P	Animal	AscarSuum	Ascaris_suum	PRJNA62057	Clade	III	Spirurina	AscarSuum.fa	45	3	3	6	1	1	1	4
P	Animal	BrugiMalay	Brugia_malayi	PRJNA10729	Clade	III	Spirurina	BrugiMalay.fa	31	3	2	3	1	1	1	2
P	Animal	BrugiPahan	Brugia_pahangi	PRJEB497	Clade	III	Spirurina	BrugiPahan.fa	30	1	3	1	1	1	1	1
P	Animal	BrugiTimor	Brugia_timori	PRJEB4663	Clade	III	Spirurina	BrugiTimor.fa	26	1	2	1	1	1	1	1
P	Animal	CercoJohns	Cercopithifilaria_johnstoni	PRJEB47283	Clade	III	Spirurina	CercoJohns.fa	25	1	1	1	1	1	1	1
P	Animal	DirofImmit	Dirofilaria_immitis	PRJNA723804	Clade	III	Spirurina	DirofImmit.fa	27	1	1	1	1	1	1	1
P	Animal	DracuMedin	Dracunculus_medinensis	PRJEB500	Clade	III	Spirurina	DracuMedin.fa	28	1	1	1	1	1	1	1
P	Animal	ElaeoElaph	Elaeophora_elaphi	PRJEB502	Clade	III	Spirurina	ElaeoElaph.fa	25	1	1	1	1	1	1	1
P	Animal	EnterVermi	Enterobius_vermicularis	PRJEB503	Clade	III	Spirurina	EnterVermi.fa	45	1	2	2	1	1	1	1
P	Animal	GongyPulch	Gongylonema_pulchrum	PRJEB505	Clade	III	Spirurina	GongyPulch.fa	30	1	1	2	1	1	1	2
P	Animal	LitomSigmo	Litomosoides_sigmodontis	PRJEB3075	Clade	III	Spirurina	LitomSigmo.fa	22	1	1	1	1	1	1	2
P	Animal	LoaLoa	Loa_loa	PRJNA246086	Clade	III	Spirurina	LoaLoa.fa	64	1	1	1	1	1	1	1
P	Animal	OnchoFlexu	Onchocerca_flexuosa	PRJNA230512	Clade	III	Spirurina	OnchoFlexu.fa	19	1	1	0	1	1	0	1
P	Animal	OnchoOchen	Onchocerca_ochengi	PRJEB1204	Clade	III	Spirurina	OnchoOchen.fa	26	1	1	1	1	1	1	1
P	Animal	OnchoVolvu	Onchocerca_volvulus	PRJEB513	Clade	III	Spirurina	OnchoVolvu.fa	71	1	1	1	1	1	1	2
P	Animal	ParasEquor	Parascaris_equorum	PRJEB514	Clade	III	Spirurina	ParasEquor.fa	24	1	1	1	1	1	0	1
P	Animal	ParasUniva	Parascaris_univalens	PRJNA386823	Clade	III	Spirurina	ParasUniva.fa	41	1	1	2	1	1	1	3
P	Animal	SetarDigit	Setaria_digitata	PRJNA479729	Clade	III	Spirurina	SetarDigit.fa	27	1	0	1	1	1	1	1
P	Animal	SyphaMuris	Syphacia_muris	PRJEB524	Clade	III	Spirurina	SyphaMuris.fa	38	1	1	2	1	1	1	1
P	Animal	ThelaCalli	Thelazia_callipaeda	PRJEB1205	Clade	III	Spirurina	ThelaCalli.fa	27	1	1	1	1	1	1	1
P	Animal	ToxocCanis	Toxocara_canis	PRJNA248777	Clade	III	Spirurina	ToxocCanis.fa	53	1	1	2	1	1	1	1
P	Animal	WucheBancr	Wuchereria_bancrofti	PRJNA275548	Clade	III	Spirurina	WucheBancr.fa	30	1	1	1	1	1	1	1
F	Terrestrial	AcrobNanus	Acrobeloides_nanus	PRJEB26554	Clade	IV	Tylenchina	AcrobNanus.fa	229	1	0	6	1	1	1	1
P	Plant	AphelBesse	Aphelenchoides_besseyi	PRJNA834627	Clade	IV	Tylenchina	AphelBesse.fa	88	0	0	1	1	1	1	1
P	Plant	AphelBicau	Aphelenchoides_bicaudatus	PRJNA834627	Clade	IV	Tylenchina	AphelBicau.fa	83	0	0	1	1	1	1	1
P	Plant	AphelFujia	Aphelenchoides_fujianensis	PRJNA834627	Clade	IV	Tylenchina	AphelFujia.fa	156	0	0	1	1	0	1	1
P	Plant	BursaOkina	Bursaphelenchus_okinawaensis	PRJEB40023	Clade	IV	Tylenchina	BursaOkina.fa	65	0	0	1	1	1	1	1
P	Plant	BursaXylop	Bursaphelenchus_xylophilus	PRJEB40022	Clade	IV	Tylenchina	BursaXylop.fa	86	0	0	1	1	1	1	1
P	Plant	DitylDestr	Ditylenchus_destructor	PRJNA800207	Clade	IV	Tylenchina	DitylDestr.fa	116	0	0	1	0	1	0	2
P	Plant	DitylDipsa	Ditylenchus_dipsaci	PRJNA498219	Clade	IV	Tylenchina	DitylDipsa.fa	141	0	0	1	1	1	1	2
P	Plant	GloboPalli	Globodera_pallida	PRJNA764088	Clade	IV	Tylenchina	GloboPalli.fa	36	0	0	1	1	1	1	3
P	Plant	GloboRosto	Globodera_rostochiensis	PRJNA695196	Clade	IV	Tylenchina	GloboRosto.fa	39	0	0	1	1	1	1	1
F	Terrestrial	HalicNkz33	Halicephalobus_NKZ332	PRJNA555616	Clade	IV	Tylenchina	HalicNkz33.fa	82	1	0	1	1	1	1	1
F	Terrestrial	HalicMephi	Halicephalobus_mephisto	PRJNA528747	Clade	IV	Tylenchina	HalicMephi.fa	79	2	0	2	1	1	1	1
P	Plant	HeterGlyci	Heterodera_glycines	PRJNA381081	Clade	IV	Tylenchina	HeterGlyci.fa	63	0	0	2	1	1	1	1
P	Plant	HeterSchac	Heterodera_schachtii	PRJNA522950	Clade	IV	Tylenchina	HeterSchac.fa	98	0	0	2	1	1	1	1
P	Plant	MeloiArena	Meloidogyne_arenaria	PRJNA438575	Clade	IV	Tylenchina	MeloiArena.fa	383	0	0	6	1	1	1	4
P	Plant	MeloiChitw	Meloidogyne_chitwoodi	PRJNA666745	Clade	IV	Tylenchina	MeloiChitw.fa	27	0	0	1	1	1	0	1
P	Plant	MeloiEnter	Meloidogyne_enterolobii	PRJEB36431	Clade	IV	Tylenchina	MeloiEnter.fa	338	0	0	5	1	1	1	7
P	Plant	MeloiFlori	Meloidogyne_floridensis	PRJNA340324	Clade	IV	Tylenchina	MeloiFlori.fa	57	0	0	1	1	1	1	2
P	Plant	MeloiGrami	Meloidogyne_graminicola	PRJNA411966	Clade	IV	Tylenchina	MeloiGrami.fa	35	0	0	2	1	1	1	1
P	Plant	MeloiHapla	Meloidogyne_hapla	PRJNA29083	Clade	IV	Tylenchina	MeloiHapla.fa	63	0	0	1	1	0	1	1
P	Plant	MeloiIncog	Meloidogyne_incognita	PRJEB8714	Clade	IV	Tylenchina	MeloiIncog.fa	175	0	0	3	1	1	1	4
P	Plant	MeloiJavan	Meloidogyne_javanica	PRJNA340324	Clade	IV	Tylenchina	MeloiJavan.fa	115	0	0	2	1	1	1	3
F	Terrestrial	PanagRediv	Panagrellus_redivivus	PRJNA186477	Clade	IV	Tylenchina	PanagRediv.fa	107	1	0	1	1	1	1	1
F	Terrestrial	PanagSp115	Panagrolaimus_1159	PRJEB32708	Clade	IV	Tylenchina	PanagSp115.fa	113	4	0	1	1	0	1	1
F	Terrestrial	PanagEs5	Panagrolaimus_ES5	PRJEB32708	Clade	IV	Tylenchina	PanagEs5.fa	97	1	0	1	1	0	1	1
F	Terrestrial	PanagJu765	Panagrolaimus_JU765	PRJEB32708	Clade	IV	Tylenchina	PanagJu765.fa	96	1	0	1	1	1	1	1
F	Terrestrial	PanagDavid	Panagrolaimus_davidi	PRJEB32708	Clade	IV	Tylenchina	PanagDavid.fa	86	1	0	1	1	0	0	0
F	Terrestrial	PanagSuper	Panagrolaimus_superbus	PRJEB32708	Clade	IV	Tylenchina	PanagSuper.fa	72	1	0	2	1	0	1	2
P	Animal	ParasTrich	Parastrongyloides_trichosuri	PRJEB515	Clade	IV	Tylenchina	ParasTrich.fa	58	0	0	2	1	1	1	0
F	Terrestrial	RhabdKr302	Rhabditophanes_KR3021	PRJEB1297	Clade	IV	Tylenchina	RhabdKr302.fa	78	0	0	1	1	1	1	0
P	Insect	SteinCarpo	Steinernema_carpocapsae	PRJNA202318	Clade	IV	Tylenchina	SteinCarpo.fa	97	2	1	5	1	1	1	1
P	Insect	SteinFelti	Steinernema_feltiae	PRJNA353610	Clade	IV	Tylenchina	SteinFelti.fa	150	2	1	3	1	1	1	1
P	Insect	SteinGlase	Steinernema_glaseri	PRJNA204943	Clade	IV	Tylenchina	SteinGlase.fa	99	1	1	2	1	1	0	1
P	Insect	SteinHerma	Steinernema_hermaphroditum	PRJNA982879	Clade	IV	Tylenchina	SteinHerma.fa	105	3	2	5	1	1	1	2
P	Insect	SteinMonti	Steinernema_monticolum	PRJNA205067	Clade	IV	Tylenchina	SteinMonti.fa	114	2	3	2	1	1	1	1
P	Insect	SteinScapt	Steinernema_scapterisci	PRJNA204942	Clade	IV	Tylenchina	SteinScapt.fa	111	2	1	2	1	1	1	1
P	Animal	StronPapil	Strongyloides_papillosus	PRJEB525	Clade	IV	Tylenchina	StronPapil.fa	53	0	0	2	1	1	1	0
P	Animal	StronRatti	Strongyloides_ratti	PRJEB125	Clade	IV	Tylenchina	StronRatti.fa	52	0	0	2	1	1	1	0
P	Animal	StronSterc	Strongyloides_stercoralis	PRJNA930454	Clade	IV	Tylenchina	StronSterc.fa	48	0	0	2	1	1	1	0
P	Animal	StronVenez	Strongyloides_venezuelensis	PRJEB530	Clade	IV	Tylenchina	StronVenez.fa	50	0	0	2	0	1	0	0
F	Terrestrial	AllodSudha	Allodiplogaster_sudhausi	PRJEB48369	Clade	V	Rhabditina	AllodSudha.fa	175	2	2	2	1	1	1	2
P	Animal	AncylCanin	Ancylostoma_caninum	PRJNA72585	Clade	V	Rhabditina	AncylCanin.fa	94	1	0	1	1	1	1	1
P	Animal	AncylCeyla	Ancylostoma_ceylanicum	PRJNA231479	Clade	V	Rhabditina	AncylCeyla.fa	65	1	0	3	1	1	1	1
P	Animal	AncylDuode	Ancylostoma_duodenale	PRJNA72581	Clade	V	Rhabditina	AncylDuode.fa	79	2	0	1	1	1	1	1
P	Animal	AngioCanto	Angiostrongylus_cantonensis	PRJNA350391	Clade	V	Rhabditina	AngioCanto.fa	30	1	0	1	1	1	0	1
P	Animal	AngioCosta	Angiostrongylus_costaricensis	PRJEB494	Clade	V	Rhabditina	AngioCosta.fa	34	1	0	1	1	1	1	1
P	Animal	AngioVasor	Angiostrongylus_vasorum	PRJNA663250	Clade	V	Rhabditina	AngioVasor.fa	35	2	0	1	1	1	1	1
F	Terrestrial	AuaneJu178	Auanema_JU1783	PRJEB51845	Clade	V	Rhabditina	AuaneJu178.fa	76	1	1	3	1	1	0	1
P	Insect	BradyListr	Bradynema_listronoti	PRJNA842945	Clade	V	Tylenchina	BradyListr.fa	26	0	0	2	1	1	1	1
F	Terrestrial	BunonRgd89	Bunonema_rgd898	PRJNA655932	Clade	V	Rhabditina	BunonRgd89.fa	27	1	0	0	1	1	0	0
F	Terrestrial	CaenoAngar	Caenorhabditis_angaria	PRJNA51225	Clade	V	Rhabditina	CaenoAngar.fa	115	0	0	1	1	1	1	3
F	Terrestrial	CaenoAuric	Caenorhabditis_auriculariae	PRJEB40642	Clade	V	Rhabditina	CaenoAuric.fa	160	0	0	1	1	1	1	1
F	Terrestrial	CaenoBecei	Caenorhabditis_becei	PRJEB28243	Clade	V	Rhabditina	CaenoBecei.fa	228	0	0	1	1	1	1	1
F	Terrestrial	CaenoBovis	Caenorhabditis_bovis	PRJEB34497	Clade	V	Rhabditina	CaenoBovis.fa	80	0	0	1	1	1	1	1
F	Terrestrial	CaenoBrenn	Caenorhabditis_brenneri	PRJNA20035	Clade	V	Rhabditina	CaenoBrenn.fa	256	0	0	3	1	1	1	1
F	Terrestrial	CaenoBrigg	Caenorhabditis_briggsae	PRJNA10731	Clade	V	Rhabditina	CaenoBrigg.fa	251	0	0	2	1	1	1	4
F	Terrestrial	CaenoElega	Caenorhabditis_elegans	PRJNA13758	Clade	V	Rhabditina	CaenoElega.fa	340	0	0	6	1	1	1	7
F	Terrestrial	CaenoInopi	Caenorhabditis_inopinata	PRJDB5687	Clade	V	Rhabditina	CaenoInopi.fa	132	0	0	2	1	1	1	1
F	Terrestrial	CaenoJapon	Caenorhabditis_japonica	PRJNA12591	Clade	V	Rhabditina	CaenoJapon.fa	130	0	0	1	1	1	1	2
F	Terrestrial	CaenoLaten	Caenorhabditis_latens	PRJNA248912	Clade	V	Rhabditina	CaenoLaten.fa	198	0	0	1	1	1	1	1
F	Terrestrial	CaenoNigon	Caenorhabditis_nigoni	PRJNA384657	Clade	V	Rhabditina	CaenoNigon.fa	268	0	0	1	1	1	1	1
F	Terrestrial	CaenoPanam	Caenorhabditis_panamensis	PRJEB28259	Clade	V	Rhabditina	CaenoPanam.fa	232	0	0	1	1	1	1	2
F	Terrestrial	CaenoParvi	Caenorhabditis_parvicauda	PRJEB12595	Clade	V	Rhabditina	CaenoParvi.fa	77	0	0	2	1	1	1	1
F	Terrestrial	CaenoQuioc	Caenorhabditis_quiockensis	PRJEB11354	Clade	V	Rhabditina	CaenoQuioc.fa	174	0	0	2	1	1	1	1
F	Terrestrial	CaenoReman	Caenorhabditis_remanei	PRJNA577507	Clade	V	Rhabditina	CaenoReman.fa	265	0	0	1	1	1	1	1
F	Terrestrial	CaenoSinic	Caenorhabditis_sinica	PRJNA194557	Clade	V	Rhabditina	CaenoSinic.fa	308	0	0	2	1	1	1	2
F	Terrestrial	CaenoSulst	Caenorhabditis_sulstoni	PRJEB12601	Clade	V	Rhabditina	CaenoSulst.fa	186	0	0	1	1	1	1	1
F	Terrestrial	CaenoTribu	Caenorhabditis_tribulationis	PRJEB12608	Clade	V	Rhabditina	CaenoTribu.fa	256	0	0	2	1	1	1	1
F	Terrestrial	CaenoTropi	Caenorhabditis_tropicalis	PRJNA53597	Clade	V	Rhabditina	CaenoTropi.fa	223	0	0	1	1	1	1	1
F	Terrestrial	CaenoUtele	Caenorhabditis_uteleia	PRJEB12600	Clade	V	Rhabditina	CaenoUtele.fa	188	0	0	2	1	1	1	1
F	Terrestrial	CaenoWaitu	Caenorhabditis_waitukubuli	PRJEB12602	Clade	V	Rhabditina	CaenoWaitu.fa	276	0	0	2	1	1	1	1
F	Terrestrial	CaenoZanzi	Caenorhabditis_zanzibari	PRJEB12596	Clade	V	Rhabditina	CaenoZanzi.fa	256	0	0	1	1	1	1	1
P	Animal	CylicNassa	Cylicocyclus_nassatus	PRJEB63274	Clade	V	Rhabditina	CylicNassa.fa	91	1	0	1	1	1	1	1
P	Animal	CylicGoldi	Cylicostephanus_goldi	PRJEB498	Clade	V	Rhabditina	CylicGoldi.fa	28	1	0	0	1	0	1	0
P	Animal	DictyVivip	Dictyocaulus_viviparus	PRJNA72587	Clade	V	Rhabditina	DictyVivip.fa	41	1	0	1	1	1	1	1
F	Terrestrial	DiploMagnu	Diplogasteroides_magnus	PRJNA655932	Clade	V	Rhabditina	DiploMagnu.fa	232	1	1	3	1	1	1	1
F	Terrestrial	DiploCoron	Diploscapter_coronatus	PRJDB3143	Clade	V	Rhabditina	DiploCoron.fa	146	2	0	2	1	1	1	2
F	Terrestrial	DiploPachy	Diploscapter_pachys	PRJNA280107	Clade	V	Rhabditina	DiploPachy.fa	109	2	0	3	1	1	1	2
P	Animal	HaemoConto	Haemonchus_contortus	PRJEB506	Clade	V	Rhabditina	HaemoConto.fa	62	1	0	1	1	1	1	1
P	Animal	HaemoPlace	Haemonchus_placei	PRJEB509	Clade	V	Rhabditina	HaemoPlace.fa	48	1	0	1	1	1	1	1
P	Animal	HeligPolyg	Heligmosomoides_polygyrus	PRJEB15396	Clade	V	Rhabditina	HeligPolyg.fa	55	1	0	3	1	1	1	2
P	Insect	HeterBacte	Heterorhabditis_bacteriophora	PRJNA13977	Clade	V	Rhabditina	HeterBacte.fa	54	1	1	1	1	1	1	1
P	Insect	KoernLuzia	Koerneria_luziae	PRJNA655932	Clade	V	Rhabditina	KoernLuzia.fa	139	1	1	0	1	1	0	0
F	Terrestrial	LevipTexan	Levipalatum_texanum	PRJNA655932	Clade	V	Rhabditina	LevipTexan.fa	282	1	1	2	1	1	1	2
F	Terrestrial	MesorBelar	Mesorhabditis_belari	PRJEB61636	Clade	V	Rhabditina	MesorBelar.fa	168	1	0	1	1	1	1	1
F	Terrestrial	MesorSpicu	Mesorhabditis_spiculigera	PRJEB59059	Clade	V	Rhabditina	MesorSpicu.fa	277	1	0	0	1	1	1	1
F	Terrestrial	MicolJapon	Micoletzkya_japonica	PRJEB27334	Clade	V	Rhabditina	MicolJapon.fa	109	1	1	2	1	0	1	1
P	Animal	NecatAmeri	Necator_americanus	PRJNA1007425	Clade	V	Rhabditina	NecatAmeri.fa	56	2	0	3	1	1	1	2
P	Animal	NippoBrasi	Nippostrongylus_brasiliensis	PRJNA994163	Clade	V	Rhabditina	NippoBrasi.fa	60	2	0	3	1	1	1	3
P	Animal	OesopDenta	Oesophagostomum_dentatum	PRJNA72579	Clade	V	Rhabditina	OesopDenta.fa	76	1	0	1	1	0	1	2
F	Terrestrial	OscheTipul	Oscheius_tipulae	PRJNA644888	Clade	V	Rhabditina	OscheTipul.fa	114	1	0	1	1	1	1	1
F	Terrestrial	ParapGibli	Parapristionchus_giblindavisi	PRJEB53331	Clade	V	Rhabditina	ParapGibli.fa	108	1	1	2	1	1	1	1
P	Animal	ParelTenui	Parelaphostrongylus_tenuis	PRJNA729714	Clade	V	Rhabditina	ParelTenui.fa	42	1	0	1	1	1	0	1
F	Terrestrial	PristArcan	Pristionchus_arcanus	PRJEB27334	Clade	V	Rhabditina	PristArcan.fa	334	1	1	2	1	0	1	2
F	Terrestrial	PristEntom	Pristionchus_entomophagus	PRJEB27334	Clade	V	Rhabditina	PristEntom.fa	344	1	1	1	1	1	1	2
F	Terrestrial	PristExspe	Pristionchus_exspectatus	PRJEB46690	Clade	V	Rhabditina	PristExspe.fa	253	1	1	2	1	0	1	2
F	Terrestrial	PristFissi	Pristionchus_fissidentatus	PRJEB27334	Clade	V	Rhabditina	PristFissi.fa	212	0	1	2	1	1	1	1
F	Terrestrial	PristJapon	Pristionchus_japonicus	PRJEB27334	Clade	V	Rhabditina	PristJapon.fa	241	1	0	2	1	1	1	2
F	Terrestrial	PristMaxpl	Pristionchus_maxplancki	PRJEB27334	Clade	V	Rhabditina	PristMaxpl.fa	365	1	1	2	1	0	1	3
F	Terrestrial	PristMayer	Pristionchus_mayeri	PRJEB27334	Clade	V	Rhabditina	PristMayer.fa	278	1	1	2	1	1	1	2
F	Terrestrial	PristPacif	Pristionchus_pacificus	PRJNA12644	Clade	V	Rhabditina	PristPacif.fa	250	1	1	2	1	0	1	2
F	Marine	SabatPunct	Sabatieria_punctata	PRJNA953805	Clade	V	Araeolaimida	SabatPunct.fa	17	1	1	1	1	1	1	2
P	Animal	StronVulga	Strongylus_vulgaris	PRJEB531	Clade	V	Rhabditina	StronVulga.fa	38	1	0	1	1	0	1	1
P	Animal	TeladCircu	Teladorsagia_circumcincta	PRJNA72569	Clade	V	Rhabditina	TeladCircu.fa	61	2	0	1	1	1	0	1
F	Marine	TheriLff41	Theristus_LFF411	PRJNA953805	Clade	V	Monhysterida	TheriLff41.fa	15	2	1	1	1	1	1	1
F	Marine	EpsilZab32	Epsilonema_ZAB2	PRJNA953805	Clade	C	Desmodorida	EpsilZab32.fa	19	1	2	1	1	1	1	1
F	Marine	LinhoGsco2	Linhomoeus_GSCO22	PRJNA953805	Clade	C	Monhysterida	LinhoGsco2.fa	50	1	1	1	1	1	1	1
F	Marine	MicroYzb23	Microlaimidae_YZB23	PRJNA953805	Clade	C	Desmodorida	MicroYzb23.fa	18	1	1	2	1	1	1	1
F	Marine	ParalGsco2	Paralinhomoeus_GSCO26	PRJNA953805	Clade	C	Monhysterida	ParalGsco2.fa	51	1	2	1	1	1	1	1
F	Freshwater	PlectSambe	Plectus_sambesii	PRJNA390260	Clade	C	Plectida	PlectSambe.fa	128	1	1	2	1	1	1	2
F	Marine	PtychGst11	Ptycholaimellus_GST110	PRJNA953805	Clade	C	Chromadorida	PtychGst11.fa	17	1	1	1	1	0	1	1
F	Marine	RhyncJsb14	Rhynchonema_JSB14	PRJNA953805	Clade	C	Monhysterida	RhyncJsb14.fa	19	1	1	1	1	1	1	1
F	Marine	MesodYzb24	Mesodorylaimus_YZB24	PRJNA953805	Clade	I	Dorylaimida	MesodYzb24.fa	26	1	1	2	1	1	1	1
P	Insect	RomanCulic	Romanomermis_culicivorax	PRJEB1358	Clade	I	Mermithida	RomanCulic.fa	21	1	1	2	1	1	1	2
P	Animal	SobolBatur	Soboliphyme_baturini	PRJEB516	Clade	I	Dioctophymatida	SobolBatur.fa	17	1	1	1	1	1	1	1
P	Animal	TrichT6	Trichinella_T6	PRJNA257433	Clade	I	Trichinellida	TrichT6.fa	16	1	2	3	1	1	1	1
P	Animal	TrichT8	Trichinella_T8	PRJNA257433	Clade	I	Trichinellida	TrichT8.fa	16	1	2	3	1	1	1	1
P	Animal	TrichT9	Trichinella_T9	PRJNA257433	Clade	I	Trichinellida	TrichT9.fa	16	1	1	2	1	1	1	1
P	Animal	TrichBrito	Trichinella_britovi	PRJNA257433	Clade	I	Trichinellida	TrichBrito.fa	16	1	1	3	1	1	1	1
P	Animal	TrichMurre	Trichinella_murrelli	PRJNA257433	Clade	I	Trichinellida	TrichMurre.fa	16	1	2	3	1	1	1	1
P	Animal	TrichNativ	Trichinella_nativa	PRJNA257433	Clade	I	Trichinellida	TrichNativ.fa	16	1	1	3	1	1	1	1
P	Animal	TrichNelso	Trichinella_nelsoni	PRJNA257433	Clade	I	Trichinellida	TrichNelso.fa	16	1	2	1	1	1	1	1
P	Animal	TrichPapua	Trichinella_papuae	PRJNA257433	Clade	I	Trichinellida	TrichPapua.fa	15	1	1	2	1	1	1	1
P	Animal	TrichPatag	Trichinella_patagoniensis	PRJNA257433	Clade	I	Trichinellida	TrichPatag.fa	16	1	1	3	1	1	1	4
P	Animal	TrichPseud	Trichinella_pseudospiralis	PRJNA257433	Clade	I	Trichinellida	TrichPseud.fa	16	1	1	1	1	1	1	1
P	Animal	TrichSpira	Trichinella_spiralis	PRJNA12603	Clade	I	Trichinellida	TrichSpira.fa	17	1	1	1	1	1	1	1
P	Animal	TrichZimba	Trichinella_zimbabwensis	PRJNA257433	Clade	I	Trichinellida	TrichZimba.fa	16	2	1	3	1	1	1	1
P	Animal	TrichMuris	Trichuris_muris	PRJEB126	Clade	I	Trichinellida	TrichMuris.fa	22	1	2	3	1	1	1	1
P	Animal	TrichSuis	Trichuris_suis	PRJNA179528	Clade	I	Trichinellida	TrichSuis.fa	18	1	1	2	1	1	1	1
P	Animal	TrichTrich	Trichuris_trichiura	PRJEB535	Clade	I	Trichinellida	TrichTrich.fa	17	1	1	2	1	1	1	2
F	Marine	PontoVulga	Pontonema_vulgare	PRJNA504396	Clade	II	Enoplida	PontoVulga.fa	30	3	1	5	1	1	1	2
F	Marine	EnoplLenun	Enoplolaimus_lenunculus	PRJNA953805	Clade	II	Enoplida	EnoplLenun.fa	15	1	1	2	1	1	0	1
F	Marine	TrileRibei	Trileptium_ribeirensis	PRJNA953805	Clade	II	Enoplida	TrileRibei.fa	14	0	1	1	1	0	1	1
F	Marine	TrissWlg14	Trissonchulus_WLG14	PRJNA953805	Clade	II	Enoplida	TrissWlg14.fa	19	2	1	2	1	1	1	1
F	Marine	TrissLatis	Trissonchulus_latispiculum	PRJNA953805	Clade	II	Enoplida	TrissLatis.fa	19	1	1	1	1	0	0	2
P	Animal	AcantVitea	Acanthocheilonema_viteae	PRJEB1697	Clade	III	Spirurina	AcantVitea.fa	20	1	1	1	1	1	1	1
P	Animal	AnisaSimpl	Anisakis_simplex	PRJEB496	Clade	III	Spirurina	AnisaSimpl.fa	35	1	1	2	1	1	1	1
P	Animal	AscarLumbr	Ascaris_lumbricoides	PRJEB4950	Clade	III	Spirurina	AscarLumbr.fa	48	1	1	2	1	1	1	1
P	Animal	AscarSuum	Ascaris_suum	PRJNA62057	Clade	III	Spirurina	AscarSuum.fa	45	3	3	6	1	1	1	4
P	Animal	BrugiMalay	Brugia_malayi	PRJNA10729	Clade	III	Spirurina	BrugiMalay.fa	31	3	2	3	1	1	1	2
P	Animal	BrugiPahan	Brugia_pahangi	PRJEB497	Clade	III	Spirurina	BrugiPahan.fa	30	1	3	1	1	1	1	1
P	Animal	BrugiTimor	Brugia_timori	PRJEB4663	Clade	III	Spirurina	BrugiTimor.fa	26	1	2	1	1	1	1	1
P	Animal	CercoJohns	Cercopithifilaria_johnstoni	PRJEB47283	Clade	III	Spirurina	CercoJohns.fa	25	1	1	1	1	1	1	1
P	Animal	DirofImmit	Dirofilaria_immitis	PRJNA723804	Clade	III	Spirurina	DirofImmit.fa	27	1	1	1	1	1	1	1
P	Animal	DracuMedin	Dracunculus_medinensis	PRJEB500	Clade	III	Spirurina	DracuMedin.fa	28	1	1	1	1	1	1	1
P	Animal	ElaeoElaph	Elaeophora_elaphi	PRJEB502	Clade	III	Spirurina	ElaeoElaph.fa	25	1	1	1	1	1	1	1
P	Animal	EnterVermi	Enterobius_vermicularis	PRJEB503	Clade	III	Spirurina	EnterVermi.fa	45	1	2	2	1	1	1	1
P	Animal	GongyPulch	Gongylonema_pulchrum	PRJEB505	Clade	III	Spirurina	GongyPulch.fa	30	1	1	2	1	1	1	2
P	Animal	LitomSigmo	Litomosoides_sigmodontis	PRJEB3075	Clade	III	Spirurina	LitomSigmo.fa	22	1	1	1	1	1	1	2
P	Animal	LoaLoa	Loa_loa	PRJNA246086	Clade	III	Spirurina	LoaLoa.fa	64	1	1	1	1	1	1	1
P	Animal	OnchoFlexu	Onchocerca_flexuosa	PRJNA230512	Clade	III	Spirurina	OnchoFlexu.fa	19	1	1	0	1	1	0	1
P	Animal	OnchoOchen	Onchocerca_ochengi	PRJEB1204	Clade	III	Spirurina	OnchoOchen.fa	26	1	1	1	1	1	1	1
P	Animal	OnchoVolvu	Onchocerca_volvulus	PRJEB513	Clade	III	Spirurina	OnchoVolvu.fa	71	1	1	1	1	1	1	2
P	Animal	ParasEquor	Parascaris_equorum	PRJEB514	Clade	III	Spirurina	ParasEquor.fa	24	1	1	1	1	1	0	1
P	Animal	ParasUniva	Parascaris_univalens	PRJNA386823	Clade	III	Spirurina	ParasUniva.fa	41	1	1	2	1	1	1	3
P	Animal	SetarDigit	Setaria_digitata	PRJNA479729	Clade	III	Spirurina	SetarDigit.fa	27	1	0	1	1	1	1	1
P	Animal	SyphaMuris	Syphacia_muris	PRJEB524	Clade	III	Spirurina	SyphaMuris.fa	38	1	1	2	1	1	1	1
P	Animal	ThelaCalli	Thelazia_callipaeda	PRJEB1205	Clade	III	Spirurina	ThelaCalli.fa	27	1	1	1	1	1	1	1
P	Animal	ToxocCanis	Toxocara_canis	PRJNA248777	Clade	III	Spirurina	ToxocCanis.fa	53	1	1	2	1	1	1	1
P	Animal	WucheBancr	Wuchereria_bancrofti	PRJNA275548	Clade	III	Spirurina	WucheBancr.fa	30	1	1	1	1	1	1	1
F	Terrestrial	AcrobNanus	Acrobeloides_nanus	PRJEB26554	Clade	IV	Tylenchina	AcrobNanus.fa	229	1	0	6	1	1	1	1
P	Plant	AphelBesse	Aphelenchoides_besseyi	PRJNA834627	Clade	IV	Tylenchina	AphelBesse.fa	88	0	0	1	1	1	1	1
P	Plant	AphelBicau	Aphelenchoides_bicaudatus	PRJNA834627	Clade	IV	Tylenchina	AphelBicau.fa	83	0	0	1	1	1	1	1
P	Plant	AphelFujia	Aphelenchoides_fujianensis	PRJNA834627	Clade	IV	Tylenchina	AphelFujia.fa	156	0	0	1	1	0	1	1
P	Plant	BursaOkina	Bursaphelenchus_okinawaensis	PRJEB40023	Clade	IV	Tylenchina	BursaOkina.fa	65	0	0	1	1	1	1	1
P	Plant	BursaXylop	Bursaphelenchus_xylophilus	PRJEB40022	Clade	IV	Tylenchina	BursaXylop.fa	86	0	0	1	1	1	1	1
P	Plant	DitylDestr	Ditylenchus_destructor	PRJNA800207	Clade	IV	Tylenchina	DitylDestr.fa	116	0	0	1	0	1	0	2
P	Plant	DitylDipsa	Ditylenchus_dipsaci	PRJNA498219	Clade	IV	Tylenchina	DitylDipsa.fa	141	0	0	1	1	1	1	2
P	Plant	GloboPalli	Globodera_pallida	PRJNA764088	Clade	IV	Tylenchina	GloboPalli.fa	36	0	0	1	1	1	1	3
P	Plant	GloboRosto	Globodera_rostochiensis	PRJNA695196	Clade	IV	Tylenchina	GloboRosto.fa	39	0	0	1	1	1	1	1
F	Terrestrial	HalicNkz33	Halicephalobus_NKZ332	PRJNA555616	Clade	IV	Tylenchina	HalicNkz33.fa	82	1	0	1	1	1	1	1
F	Terrestrial	HalicMephi	Halicephalobus_mephisto	PRJNA528747	Clade	IV	Tylenchina	HalicMephi.fa	79	2	0	2	1	1	1	1
P	Plant	HeterGlyci	Heterodera_glycines	PRJNA381081	Clade	IV	Tylenchina	HeterGlyci.fa	63	0	0	2	1	1	1	1
P	Plant	HeterSchac	Heterodera_schachtii	PRJNA522950	Clade	IV	Tylenchina	HeterSchac.fa	98	0	0	2	1	1	1	1
P	Plant	MeloiArena	Meloidogyne_arenaria	PRJNA438575	Clade	IV	Tylenchina	MeloiArena.fa	383	0	0	6	1	1	1	4
P	Plant	MeloiChitw	Meloidogyne_chitwoodi	PRJNA666745	Clade	IV	Tylenchina	MeloiChitw.fa	27	0	0	1	1	1	0	1
P	Plant	MeloiEnter	Meloidogyne_enterolobii	PRJEB36431	Clade	IV	Tylenchina	MeloiEnter.fa	338	0	0	5	1	1	1	7
P	Plant	MeloiFlori	Meloidogyne_floridensis	PRJNA340324	Clade	IV	Tylenchina	MeloiFlori.fa	57	0	0	1	1	1	1	2
P	Plant	MeloiGrami	Meloidogyne_graminicola	PRJNA411966	Clade	IV	Tylenchina	MeloiGrami.fa	35	0	0	2	1	1	1	1
P	Plant	MeloiHapla	Meloidogyne_hapla	PRJNA29083	Clade	IV	Tylenchina	MeloiHapla.fa	63	0	0	1	1	0	1	1
P	Plant	MeloiIncog	Meloidogyne_incognita	PRJEB8714	Clade	IV	Tylenchina	MeloiIncog.fa	175	0	0	3	1	1	1	4
P	Plant	MeloiJavan	Meloidogyne_javanica	PRJNA340324	Clade	IV	Tylenchina	MeloiJavan.fa	115	0	0	2	1	1	1	3
F	Terrestrial	PanagRediv	Panagrellus_redivivus	PRJNA186477	Clade	IV	Tylenchina	PanagRediv.fa	107	1	0	1	1	1	1	1
F	Terrestrial	PanagSp115	Panagrolaimus_1159	PRJEB32708	Clade	IV	Tylenchina	PanagSp115.fa	113	4	0	1	1	0	1	1
F	Terrestrial	PanagEs5	Panagrolaimus_ES5	PRJEB32708	Clade	IV	Tylenchina	PanagEs5.fa	97	1	0	1	1	0	1	1
F	Terrestrial	PanagJu765	Panagrolaimus_JU765	PRJEB32708	Clade	IV	Tylenchina	PanagJu765.fa	96	1	0	1	1	1	1	1
F	Terrestrial	PanagDavid	Panagrolaimus_davidi	PRJEB32708	Clade	IV	Tylenchina	PanagDavid.fa	86	1	0	1	1	0	0	0
F	Terrestrial	PanagSuper	Panagrolaimus_superbus	PRJEB32708	Clade	IV	Tylenchina	PanagSuper.fa	72	1	0	2	1	0	1	2
P	Animal	ParasTrich	Parastrongyloides_trichosuri	PRJEB515	Clade	IV	Tylenchina	ParasTrich.fa	58	0	0	2	1	1	1	0
F	Terrestrial	RhabdKr302	Rhabditophanes_KR3021	PRJEB1297	Clade	IV	Tylenchina	RhabdKr302.fa	78	0	0	1	1	1	1	0
P	Insect	SteinCarpo	Steinernema_carpocapsae	PRJNA202318	Clade	IV	Tylenchina	SteinCarpo.fa	97	2	1	5	1	1	1	1
P	Insect	SteinFelti	Steinernema_feltiae	PRJNA353610	Clade	IV	Tylenchina	SteinFelti.fa	150	2	1	3	1	1	1	1
P	Insect	SteinGlase	Steinernema_glaseri	PRJNA204943	Clade	IV	Tylenchina	SteinGlase.fa	99	1	1	2	1	1	0	1
P	Insect	SteinHerma	Steinernema_hermaphroditum	PRJNA982879	Clade	IV	Tylenchina	SteinHerma.fa	105	3	2	5	1	1	1	2
P	Insect	SteinMonti	Steinernema_monticolum	PRJNA205067	Clade	IV	Tylenchina	SteinMonti.fa	114	2	3	2	1	1	1	1
P	Insect	SteinScapt	Steinernema_scapterisci	PRJNA204942	Clade	IV	Tylenchina	SteinScapt.fa	111	2	1	2	1	1	1	1
P	Animal	StronPapil	Strongyloides_papillosus	PRJEB525	Clade	IV	Tylenchina	StronPapil.fa	53	0	0	2	1	1	1	0
P	Animal	StronRatti	Strongyloides_ratti	PRJEB125	Clade	IV	Tylenchina	StronRatti.fa	52	0	0	2	1	1	1	0
P	Animal	StronSterc	Strongyloides_stercoralis	PRJNA930454	Clade	IV	Tylenchina	StronSterc.fa	48	0	0	2	1	1	1	0
P	Animal	StronVenez	Strongyloides_venezuelensis	PRJEB530	Clade	IV	Tylenchina	StronVenez.fa	50	0	0	2	0	1	0	0
F	Terrestrial	AllodSudha	Allodiplogaster_sudhausi	PRJEB48369	Clade	V	Rhabditina	AllodSudha.fa	175	2	2	2	1	1	1	2
P	Animal	AncylCanin	Ancylostoma_caninum	PRJNA72585	Clade	V	Rhabditina	AncylCanin.fa	94	1	0	1	1	1	1	1
P	Animal	AncylCeyla	Ancylostoma_ceylanicum	PRJNA231479	Clade	V	Rhabditina	AncylCeyla.fa	65	1	0	3	1	1	1	1
P	Animal	AncylDuode	Ancylostoma_duodenale	PRJNA72581	Clade	V	Rhabditina	AncylDuode.fa	79	2	0	1	1	1	1	1
P	Animal	AngioCanto	Angiostrongylus_cantonensis	PRJNA350391	Clade	V	Rhabditina	AngioCanto.fa	30	1	0	1	1	1	0	1
P	Animal	AngioCosta	Angiostrongylus_costaricensis	PRJEB494	Clade	V	Rhabditina	AngioCosta.fa	34	1	0	1	1	1	1	1
P	Animal	AngioVasor	Angiostrongylus_vasorum	PRJNA663250	Clade	V	Rhabditina	AngioVasor.fa	35	2	0	1	1	1	1	1
F	Terrestrial	AuaneJu178	Auanema_JU1783	PRJEB51845	Clade	V	Rhabditina	AuaneJu178.fa	76	1	1	3	1	1	0	1
P	Insect	BradyListr	Bradynema_listronoti	PRJNA842945	Clade	V	Tylenchina	BradyListr.fa	26	0	0	2	1	1	1	1
F	Terrestrial	BunonRgd89	Bunonema_rgd898	PRJNA655932	Clade	V	Rhabditina	BunonRgd89.fa	27	1	0	0	1	1	0	0
F	Terrestrial	CaenoAngar	Caenorhabditis_angaria	PRJNA51225	Clade	V	Rhabditina	CaenoAngar.fa	115	0	0	1	1	1	1	3
F	Terrestrial	CaenoAuric	Caenorhabditis_auriculariae	PRJEB40642	Clade	V	Rhabditina	CaenoAuric.fa	160	0	0	1	1	1	1	1
F	Terrestrial	CaenoBecei	Caenorhabditis_becei	PRJEB28243	Clade	V	Rhabditina	CaenoBecei.fa	228	0	0	1	1	1	1	1
F	Terrestrial	CaenoBovis	Caenorhabditis_bovis	PRJEB34497	Clade	V	Rhabditina	CaenoBovis.fa	80	0	0	1	1	1	1	1
F	Terrestrial	CaenoBrenn	Caenorhabditis_brenneri	PRJNA20035	Clade	V	Rhabditina	CaenoBrenn.fa	256	0	0	3	1	1	1	1
F	Terrestrial	CaenoBrigg	Caenorhabditis_briggsae	PRJNA10731	Clade	V	Rhabditina	CaenoBrigg.fa	251	0	0	2	1	1	1	4
F	Terrestrial	CaenoElega	Caenorhabditis_elegans	PRJNA13758	Clade	V	Rhabditina	CaenoElega.fa	340	0	0	6	1	1	1	7
F	Terrestrial	CaenoInopi	Caenorhabditis_inopinata	PRJDB5687	Clade	V	Rhabditina	CaenoInopi.fa	132	0	0	2	1	1	1	1
F	Terrestrial	CaenoJapon	Caenorhabditis_japonica	PRJNA12591	Clade	V	Rhabditina	CaenoJapon.fa	130	0	0	1	1	1	1	2
F	Terrestrial	CaenoLaten	Caenorhabditis_latens	PRJNA248912	Clade	V	Rhabditina	CaenoLaten.fa	198	0	0	1	1	1	1	1
F	Terrestrial	CaenoNigon	Caenorhabditis_nigoni	PRJNA384657	Clade	V	Rhabditina	CaenoNigon.fa	268	0	0	1	1	1	1	1
F	Terrestrial	CaenoPanam	Caenorhabditis_panamensis	PRJEB28259	Clade	V	Rhabditina	CaenoPanam.fa	232	0	0	1	1	1	1	2
F	Terrestrial	CaenoParvi	Caenorhabditis_parvicauda	PRJEB12595	Clade	V	Rhabditina	CaenoParvi.fa	77	0	0	2	1	1	1	1
F	Terrestrial	CaenoQuioc	Caenorhabditis_quiockensis	PRJEB11354	Clade	V	Rhabditina	CaenoQuioc.fa	174	0	0	2	1	1	1	1
F	Terrestrial	CaenoReman	Caenorhabditis_remanei	PRJNA577507	Clade	V	Rhabditina	CaenoReman.fa	265	0	0	1	1	1	1	1
F	Terrestrial	CaenoSinic	Caenorhabditis_sinica	PRJNA194557	Clade	V	Rhabditina	CaenoSinic.fa	308	0	0	2	1	1	1	2
F	Terrestrial	CaenoSulst	Caenorhabditis_sulstoni	PRJEB12601	Clade	V	Rhabditina	CaenoSulst.fa	186	0	0	1	1	1	1	1
F	Terrestrial	CaenoTribu	Caenorhabditis_tribulationis	PRJEB12608	Clade	V	Rhabditina	CaenoTribu.fa	256	0	0	2	1	1	1	1
F	Terrestrial	CaenoTropi	Caenorhabditis_tropicalis	PRJNA53597	Clade	V	Rhabditina	CaenoTropi.fa	223	0	0	1	1	1	1	1
F	Terrestrial	CaenoUtele	Caenorhabditis_uteleia	PRJEB12600	Clade	V	Rhabditina	CaenoUtele.fa	188	0	0	2	1	1	1	1
F	Terrestrial	CaenoWaitu	Caenorhabditis_waitukubuli	PRJEB12602	Clade	V	Rhabditina	CaenoWaitu.fa	276	0	0	2	1	1	1	1
F	Terrestrial	CaenoZanzi	Caenorhabditis_zanzibari	PRJEB12596	Clade	V	Rhabditina	CaenoZanzi.fa	256	0	0	1	1	1	1	1
P	Animal	CylicNassa	Cylicocyclus_nassatus	PRJEB63274	Clade	V	Rhabditina	CylicNassa.fa	91	1	0	1	1	1	1	1
P	Animal	CylicGoldi	Cylicostephanus_goldi	PRJEB498	Clade	V	Rhabditina	CylicGoldi.fa	28	1	0	0	1	0	1	0
P	Animal	DictyVivip	Dictyocaulus_viviparus	PRJNA72587	Clade	V	Rhabditina	DictyVivip.fa	41	1	0	1	1	1	1	1
F	Terrestrial	DiploMagnu	Diplogasteroides_magnus	PRJNA655932	Clade	V	Rhabditina	DiploMagnu.fa	232	1	1	3	1	1	1	1
F	Terrestrial	DiploCoron	Diploscapter_coronatus	PRJDB3143	Clade	V	Rhabditina	DiploCoron.fa	146	2	0	2	1	1	1	2
F	Terrestrial	DiploPachy	Diploscapter_pachys	PRJNA280107	Clade	V	Rhabditina	DiploPachy.fa	109	2	0	3	1	1	1	2
P	Animal	HaemoConto	Haemonchus_contortus	PRJEB506	Clade	V	Rhabditina	HaemoConto.fa	62	1	0	1	1	1	1	1
P	Animal	HaemoPlace	Haemonchus_placei	PRJEB509	Clade	V	Rhabditina	HaemoPlace.fa	48	1	0	1	1	1	1	1
P	Animal	HeligPolyg	Heligmosomoides_polygyrus	PRJEB15396	Clade	V	Rhabditina	HeligPolyg.fa	55	1	0	3	1	1	1	2
P	Insect	HeterBacte	Heterorhabditis_bacteriophora	PRJNA13977	Clade	V	Rhabditina	HeterBacte.fa	54	1	1	1	1	1	1	1
F	Terrestrial	KoernLuzia	Koerneria_luziae	PRJNA655932	Clade	V	Rhabditina	KoernLuzia.fa	139	1	1	0	1	1	0	0
F	Terrestrial	LevipTexan	Levipalatum_texanum	PRJNA655932	Clade	V	Rhabditina	LevipTexan.fa	282	1	1	2	1	1	1	2
F	Terrestrial	MesorBelar	Mesorhabditis_belari	PRJEB61636	Clade	V	Rhabditina	MesorBelar.fa	168	1	0	1	1	1	1	1
F	Terrestrial	MesorSpicu	Mesorhabditis_spiculigera	PRJEB59059	Clade	V	Rhabditina	MesorSpicu.fa	277	1	0	0	1	1	1	1
F	Terrestrial	MicolJapon	Micoletzkya_japonica	PRJEB27334	Clade	V	Rhabditina	MicolJapon.fa	109	1	1	2	1	0	1	1
P	Animal	NecatAmeri	Necator_americanus	PRJNA1007425	Clade	V	Rhabditina	NecatAmeri.fa	56	2	0	3	1	1	1	2
P	Animal	NippoBrasi	Nippostrongylus_brasiliensis	PRJNA994163	Clade	V	Rhabditina	NippoBrasi.fa	60	2	0	3	1	1	1	3
P	Animal	OesopDenta	Oesophagostomum_dentatum	PRJNA72579	Clade	V	Rhabditina	OesopDenta.fa	76	1	0	1	1	0	1	2
F	Terrestrial	OscheTipul	Oscheius_tipulae	PRJNA644888	Clade	V	Rhabditina	OscheTipul.fa	114	1	0	1	1	1	1	1
F	Terrestrial	ParapGibli	Parapristionchus_giblindavisi	PRJEB53331	Clade	V	Rhabditina	ParapGibli.fa	108	1	1	2	1	1	1	1
P	Animal	ParelTenui	Parelaphostrongylus_tenuis	PRJNA729714	Clade	V	Rhabditina	ParelTenui.fa	42	1	0	1	1	1	0	1
F	Terrestrial	PristArcan	Pristionchus_arcanus	PRJEB27334	Clade	V	Rhabditina	PristArcan.fa	334	1	1	2	1	0	1	2
F	Terrestrial	PristEntom	Pristionchus_entomophagus	PRJEB27334	Clade	V	Rhabditina	PristEntom.fa	344	1	1	1	1	1	1	2
F	Terrestrial	PristExspe	Pristionchus_exspectatus	PRJEB46690	Clade	V	Rhabditina	PristExspe.fa	253	1	1	2	1	0	1	2
F	Terrestrial	PristFissi	Pristionchus_fissidentatus	PRJEB27334	Clade	V	Rhabditina	PristFissi.fa	212	0	1	2	1	1	1	1
F	Terrestrial	PristJapon	Pristionchus_japonicus	PRJEB27334	Clade	V	Rhabditina	PristJapon.fa	241	1	0	2	1	1	1	2
F	Terrestrial	PristMaxpl	Pristionchus_maxplancki	PRJEB27334	Clade	V	Rhabditina	PristMaxpl.fa	365	1	1	2	1	0	1	3
F	Terrestrial	PristMayer	Pristionchus_mayeri	PRJEB27334	Clade	V	Rhabditina	PristMayer.fa	278	1	1	2	1	1	1	2
F	Terrestrial	PristPacif	Pristionchus_pacificus	PRJNA12644	Clade	V	Rhabditina	PristPacif.fa	250	1	1	2	1	0	1	2
F	Marine	SabatPunct	Sabatieria_punctata	PRJNA953805	Clade	V	Araeolaimida	SabatPunct.fa	17	1	1	1	1	1	1	2
P	Animal	StronVulga	Strongylus_vulgaris	PRJEB531	Clade	V	Rhabditina	StronVulga.fa	38	1	0	1	1	0	1	1
P	Animal	TeladCircu	Teladorsagia_circumcincta	PRJNA72569	Clade	V	Rhabditina	TeladCircu.fa	61	2	0	1	1	1	0	1
F	Marine	TheriLff41	Theristus_LFF411	PRJNA953805	Clade	V	Monhysterida	TheriLff41.fa	15	2	1	1	1	1	1	1
F	Marine	EpsilZab32	Epsilonema_ZAB2	PRJNA953805	Clade	C	Desmodorida	EpsilZab32.fa	19	1	2	1	1	1	1	1
F	Marine	LinhoGsco2	Linhomoeus_GSCO22	PRJNA953805	Clade	C	Monhysterida	LinhoGsco2.fa	50	1	1	1	1	1	1	1
F	Marine	MicroYzb23	Microlaimidae_YZB23	PRJNA953805	Clade	C	Desmodorida	MicroYzb23.fa	18	1	1	2	1	1	1	1
F	Marine	ParalGsco2	Paralinhomoeus_GSCO26	PRJNA953805	Clade	C	Monhysterida	ParalGsco2.fa	51	1	2	1	1	1	1	1
F	Freshwater	PlectSambe	Plectus_sambesii	PRJNA390260	Clade	C	Plectida	PlectSambe.fa	128	1	1	2	1	1	1	2
F	Marine	PtychGst11	Ptycholaimellus_GST110	PRJNA953805	Clade	C	Chromadorida	PtychGst11.fa	17	1	1	1	1	0	1	1
F	Marine	RhyncJsb14	Rhynchonema_JSB14	PRJNA953805	Clade	C	Monhysterida	RhyncJsb14.fa	19	1	1	1	1	1	1	1
